# Age and mortality associated DNA methylation patterns on the X-chromosome in male and female samples

**DOI:** 10.1101/636597

**Authors:** Shuxia Li, Jesper B. Lund, Jan Baumbach, Kaare Christensen, Jonas Mengel-From, Weilong Li, Afsaneh Mohammadnejad, Alison Pattie, Riccardo E. Marioni, Ian J. Deary, Qihua Tan

**Affiliations:** Unit of Human Genetics, Department of Clinical Research, University of Southern Denmark, Odense, Denmark; Epidemiology and Biostatistics, Department of Public Health, University of Southern Denmark, Odense, Denmark; Chair of Experimental Bioinformatics, TUM School of Life Sciences Weihenstephan, Technical University of Munich, Germany; Department of Psychology, University of Edinburgh, Edinburgh, Scotland, United Kingdom; Centre for Genomic and Experimental Medicine, University of Edinburgh, Edinburgh, Scotland, United Kingdom; Centre for Cognitive Aging and Cognitive Epidemiology, University of Edinburgh, Edinburgh, Scotland, United Kingdom

**Keywords:** X-chromosome, DNA methylation, age, mortality

## Abstract

**Background:** Multiple epigenetic association studies on human aging have been performed reporting large numbers of sites differentially methylated across ages on the autosomal chromosomes. The X-chromosome has been studied little, due to analytical difficulties in dealing with sex differences in X-chromosome content and X-inactivation in females. Based on large collections of genome-wide DNA methylation data on two Danish cohorts of identical twins (mean ages, 66 and 79 years) and the Lothian Birth Cohort 1921 (mean age 79 years), we conducted a chromosome-wide association analysis on male and female samples separately with equal sample sizes to discover age-dependent X-linked DNA methylation patterns using chromosome 20 with about same number of CpGs analysed as an autosomal reference, and compare the age-related changes in DNA methylation between the two sexes. In addition, age-related methylation sites were assessed for their associations with mortality.

**Results:** We identified more age-related DNA methylation sites (FDR<0.05) in females than in males. Among them, predominantly more sites were hypermethylated in the older as compared with the younger cohorts, a pattern similar to that observed on chromosome 20. Among the age-related sites, 13 CpGs in males and 24 CpGs in females were found significant (FDR<0.05) in all cohorts. Survival analysis showed that there are more age-methylated CpGs that contribute to reduce mortality than those that increase mortality in male but not in female samples.

**Conclusion:** The X-chromosome displays significant age-and sex-dependent methylation patterns which might be differentially associated with mortality in the two sexes.
