## Supplementary Table S4 for "Age and mortality associated DNA methylation patterns on the X-chromosome in male and female samples"

cpg	estimate	std.error	statistic	p.value	fdr
cg00072587	2.033238014	0.62254442	3.26601275	0.001300689	0.019020702
cg00140085	2.675616779	0.700704162	3.818468515	0.000289148	0.006953055
cg00179598	1.470538178	0.487693502	3.015291722	0.00345906	0.03716808
cg00192980	2.844509765	0.69530374	4.09103188	9.56E-05	0.003305023
cg00206414	4.983238385	1.278457402	3.897852504	0.000135723	0.004092425
cg00238052	2.323053725	0.60355613	3.848943968	0.000241537	0.006096656
cg00240113	2.989345352	0.84458194	3.539437929	0.000504163	0.010012815
cg00241296	2.027039805	0.674057193	3.007222275	0.002993159	0.033985991
cg00261039	2.304198036	0.485984816	4.741296352	1.45E-05	0.000821982
cg00267883	1.305158881	0.328876706	3.968535496	0.00010245	0.003466381
cg00331433	1.182192627	0.31349072	3.771060993	0.000299245	0.007055647
cg00358459	-10.86296673	2.844700184	-3.818668411	0.000297281	0.007026006
cg00388637	1.205757066	0.331992414	3.631881372	0.000546612	0.010577571
cg00391044	2.948920616	0.973602068	3.028876697	0.003127771	0.034928537
cg00404599	1.860559371	0.513664897	3.622126759	0.000554793	0.010635396
cg00473051	3.006047143	0.731887696	4.107251919	0.000112591	0.003660604
cg00478198	1.523803904	0.494592615	3.080927328	0.002702351	0.031868603
cg00529027	1.787324098	0.612348854	2.918800431	0.004554337	0.04465764
cg00570097	-1.245085397	0.417377043	-2.983119026	0.00379796	0.039528978
cg00572146	2.91757535	0.542160178	5.381389977	5.62E-07	7.86E-05
cg00575851	3.117436425	1.047103905	2.97719874	0.004205454	0.042654707
cg00608151	1.914396318	0.424899498	4.505527367	2.93E-05	0.00143061
cg00622389	1.725771404	0.593094874	2.909772924	0.005058541	0.047598518
cg00680081	8.162001557	1.523073377	5.358902389	1.09E-06	0.000126974
cg00725777	1.936452981	0.631160281	3.068084349	0.003287832	0.035873745
cg00742240	1.019545787	0.343496514	2.968140127	0.00397699	0.041006269
cg00805156	3.793039715	0.843545797	4.496542724	1.59E-05	0.000881884
cg00810519	4.427211394	1.416649484	3.125128301	0.002475371	0.03003651
cg00817749	2.679226598	0.769159634	3.483316698	0.000838959	0.014197658
cg00834229	2.104134342	0.433221357	4.856949701	6.53E-06	0.000448154
cg00854925	1.232089952	0.42552743	2.895441902	0.004247104	0.042915041
cg00861899	1.460922531	0.452066515	3.23165393	0.001839697	0.024504662
cg00862041	1.151892445	0.297418307	3.87297089	0.000269641	0.006575802
cg00934057	2.64515591	0.594645043	4.448293884	3.24E-05	0.001485389
cg00965330	1.640810597	0.536930639	3.055907927	0.003094809	0.034755475
cg00997174	2.356431624	0.56107065	4.199883964	6.58E-05	0.002498788
cg01001959	-1.257126471	0.347655949	-3.616007362	0.000568259	0.010784825
cg01008082	-10.03599772	3.423454838	-2.931540855	0.00477409	0.045719151
cg01008919	1.838267573	0.479261243	3.835627435	0.000309714	0.007216985
cg01087287	1.42916348	0.42108797	3.393978416	0.001109931	0.017197277
cg01120006	2.21068527	0.578468344	3.821618403	0.000290371	0.006961909
cg01133413	-2.917743668	0.992223501	-2.94061133	0.004110614	0.041949338
cg01178063	-4.339885497	0.685513986	-6.33084895	1.80E-09	1.20E-06
cg01215118	5.935139085	0.988228306	6.005837972	7.27E-08	2.19E-05
cg01301326	-1.169865456	0.271508156	-4.308767264	5.29E-05	0.00213015
cg01306265	2.904531241	0.680989393	4.265163703	3.15E-05	0.001476061
cg01321830	2.466885422	0.590783644	4.175615637	0.000119158	0.00375196
cg01333849	4.606836412	1.273470784	3.617543857	0.000487452	0.009838023
cg01364818	7.609819848	1.534607501	4.958805325	4.43E-06	0.00033727
cg01372422	2.004050309	0.64884156	3.088658977	0.002312041	0.028756005
cg01383599	1.605856	0.528362043	3.03930992	0.00334557	0.036301443
cg01397290	3.247152252	1.069647044	3.035723111	0.003350319	0.036313367
cg01404988	4.234102116	0.837030983	5.058477165	2.18E-06	0.000208291
cg01408682	0.88153245	0.302961344	2.90971923	0.005161076	0.048218503
cg01434723	2.405852953	0.575002872	4.184071193	5.76E-05	0.002284798
cg01483252	2.169457004	0.532251177	4.076002265	9.83E-05	0.003360091
cg01560885	1.620091214	0.460788879	3.515907797	0.000852245	0.014299903
cg01640808	2.316214041	0.731114874	3.168057609	0.002337947	0.028861756
cg01662650	-9.688306135	2.388054883	-4.05698638	0.000123127	0.003809171
cg01732428	1.347298892	0.457262674	2.946444062	0.004129701	0.042100952
cg01759889	2.867490328	0.952970511	3.009002161	0.003526127	0.037564201
cg01794548	-3.632355646	1.130373925	-3.213410682	0.001988716	0.025873147
cg01798375	4.658951572	1.372252227	3.395113143	0.000839017	0.014197658
cg01825872	4.018400247	1.195369331	3.361639071	0.001301819	0.019020702
cg01834528	-6.050640606	2.064667446	-2.93056425	0.004658994	0.045137747
cg01959381	1.773186643	0.35654718	4.973217405	3.47E-06	0.000287859
cg01987196	1.793380313	0.622530627	2.880790495	0.004811917	0.045992863
cg01992935	3.58557894	0.871071675	4.116284623	0.000100899	0.003438172
cg02019068	0.979220867	0.310159814	3.157149387	0.002328245	0.028819633
cg02027189	4.646754616	1.044022225	4.450819634	3.08E-05	0.001464287
cg02124085	1.660006955	0.417486873	3.976189579	0.000135153	0.004092425
cg02144050	1.835452903	0.489242005	3.751625751	0.000324004	0.007411137
cg02166601	1.853997704	0.378798924	4.894411224	6.66E-06	0.000452986
cg02188048	1.809876745	0.430709118	4.202085975	4.07E-05	0.001743646
cg02223323	2.577885564	0.719596877	3.582402378	0.000432495	0.009002776
cg02229344	1.991994029	0.567300901	3.511353543	0.000556889	0.010635396
cg02239640	1.725996963	0.483314395	3.571168132	0.000724894	0.012811177
cg02263717	1.723401616	0.579884237	2.971975278	0.004239637	0.042915041
cg02283535	2.04598794	0.715957802	2.857693475	0.004755489	0.04562885
cg02327549	3.196780841	0.711593364	4.492426438	2.64E-05	0.001315721
cg02504617	1.161779107	0.390687279	2.973680409	0.003912884	0.040471095
cg02597128	-4.557202656	1.575701227	-2.89217434	0.004272195	0.043007784
cg02602182	5.252329752	1.076376351	4.879640607	7.16E-06	0.000478389
cg02621658	3.400090391	0.988677512	3.439028753	0.001006082	0.016119989
cg02623256	3.023002407	1.032094617	2.92899736	0.004727901	0.045539805
cg02637882	5.891449611	1.939694824	3.037307486	0.002722509	0.031982248
cg02647042	2.166382948	0.416479766	5.20165233	2.35E-06	0.000218728
cg02710173	1.967639606	0.660166143	2.980521838	0.003924831	0.040552507
cg02755446	1.163611317	0.399387316	2.913490917	0.004018573	0.041221443
cg02864732	2.037740688	0.665025917	3.064152294	0.003233095	0.035475273
cg02881531	1.416848667	0.341177092	4.152824738	8.81E-05	0.003123797
cg02921294	1.880143032	0.362326303	5.189087891	5.40E-07	7.67E-05
cg02923300	1.583768154	0.484057217	3.271861462	0.001566585	0.021739919
cg02929371	5.833374953	1.695894306	3.439704311	0.000715794	0.012672866
cg02940028	0.859640276	0.278483462	3.086862929	0.002903991	0.033174176
cg02952729	1.49824377	0.468190753	3.200071257	0.002104747	0.027057145
cg02969243	1.370020342	0.365217864	3.751241322	0.000357772	0.007858354
cg02994943	3.648928752	1.011480921	3.607511201	0.000573327	0.010837565
cg03058616	1.254451796	0.349348065	3.590836537	0.000422607	0.008897497
cg03100992	3.574736747	1.078232466	3.315367381	0.00109624	0.017043103
cg03102729	2.749631586	0.774007235	3.552462381	0.000740955	0.013025627
cg03104298	-1.371262637	0.355159335	-3.860978732	0.000242006	0.006096656
cg03140487	1.853146884	0.324428351	5.712037435	2.10E-07	4.22E-05
cg03177323	4.561564056	0.824521787	5.532375403	3.10E-07	5.60E-05
cg03199955	2.739126177	0.658432548	4.160071045	8.82E-05	0.003123797
cg03274069	1.705791761	0.563841506	3.02530364	0.002827675	0.032677544
cg03335173	6.167407549	1.133588159	5.440606888	4.53E-07	7.11E-05
cg03454364	1.992837181	0.412583382	4.830144082	7.60E-06	0.000500522
cg03478540	0.942993491	0.242410895	3.890062334	0.000207495	0.005505531
cg03527511	1.990344414	0.528075344	3.769053857	0.000220974	0.005740717
cg03605032	3.195084043	0.912992779	3.499572086	0.000820869	0.014001157
cg03691313	2.333789444	0.625127186	3.733303394	0.00032057	0.007383499
cg03714991	1.281636268	0.301128931	4.256104726	3.26E-05	0.001490159
cg03718079	5.296897875	0.923799073	5.7338203	4.52E-07	7.11E-05
cg03730082	4.86875219	1.647356245	2.955494421	0.004297592	0.043192972
cg03788610	1.234718851	0.386043122	3.198396192	0.002095926	0.026978606
cg03802931	3.60668471	0.599078553	6.020386963	4.59E-08	1.59E-05
cg03829216	3.680571574	0.472934114	7.782419297	1.38E-11	1.96E-08
cg03859891	-5.563761971	1.585271723	-3.509658245	0.000563375	0.010718137
cg03892808	1.735487993	0.594879584	2.917376963	0.004440259	0.043960768
cg03937594	1.583106829	0.385175221	4.1100952	0.000112636	0.003660604
cg04026379	2.40127748	0.489522517	4.905346325	4.85E-06	0.000359774
cg04065558	1.859601248	0.399488735	4.654952906	1.55E-05	0.000867283
cg04094482	6.876372536	1.315576272	5.226890056	1.32E-06	0.000137164
cg04096096	3.189773201	0.597065115	5.342420987	7.11E-07	9.19E-05
cg04123347	1.348468131	0.439290076	3.069653071	0.00298191	0.033908571
cg04217946	1.64247639	0.467818817	3.510924166	0.000805481	0.013818172
cg04227026	1.176510977	0.35319279	3.331073028	0.001349079	0.019547761
cg04292836	4.245538083	1.270341516	3.342044661	0.001308236	0.019086432
cg04301343	2.233805439	0.466805584	4.785301452	5.66E-06	0.000408402
cg04302300	2.517116141	0.852140523	2.953874477	0.004398332	0.043935238
cg04310247	3.47184687	1.107483677	3.13489665	0.00223553	0.028134503
cg04318320	0.985226822	0.326022986	3.02195509	0.002867364	0.032868982
cg04324559	1.411177509	0.405387992	3.481054041	0.00062332	0.01146401
cg04371585	2.291637888	0.71328314	3.212802547	0.001858648	0.024658068
cg04373587	2.040357658	0.692065362	2.948215258	0.004078196	0.04166124
cg04375087	1.247054155	0.367492207	3.393416602	0.001050145	0.01653914
cg04388409	1.579755488	0.413094907	3.824195026	0.000330667	0.007528906
cg04424654	4.746503533	1.638975107	2.896019294	0.004899864	0.046609602
cg04437194	-1.54036452	0.507308064	-3.03634937	0.003441518	0.037059638
cg04495420	2.771986871	0.763642892	3.629951776	0.000413459	0.008753014
cg04501372	3.984789675	1.027515326	3.878082959	0.000153994	0.004454191
cg04532200	1.537455117	0.380415493	4.041515518	7.71E-05	0.002840434
cg04552106	3.336538783	0.912174146	3.657787056	0.000489159	0.009842809
cg04653083	1.55878535	0.35784342	4.356054254	4.20E-05	0.001789675
cg04675919	1.556587438	0.432738845	3.597059653	0.000583059	0.010925495
cg04740028	0.974137876	0.315764641	3.085012539	0.002691963	0.031868603
cg04764476	2.944240526	0.905827034	3.250334132	0.001675893	0.022968506
cg04929022	1.68680701	0.484266615	3.483219694	0.000614865	0.011350473
cg04979234	-1.576758917	0.545330513	-2.89138216	0.004972688	0.046987888
cg05070565	1.25382288	0.407996454	3.073122002	0.002764431	0.032322074
cg05134041	2.05080622	0.721556721	2.842196821	0.004969907	0.046987888
cg05152874	4.388301395	1.291902637	3.396774083	0.001165743	0.017735691
cg05185504	2.853703011	0.921655868	3.096278244	0.002269332	0.028438097
cg05196231	3.78764179	1.247140894	3.037060054	0.003492081	0.03737986
cg05237970	2.119980886	0.702333027	3.018483831	0.003224624	0.035453045
cg05294909	-1.632771789	0.559997838	-2.915675163	0.004469637	0.044160931
cg05313921	-2.596152216	0.715134449	-3.630299478	0.00051564	0.010159631
cg05374090	4.313434842	0.696203804	6.19564963	5.17E-08	1.66E-05
cg05397738	1.648193198	0.564312311	2.92071104	0.004626182	0.045016211
cg05397934	0.65564621	0.18039247	3.634554213	0.000508603	0.010060829
cg05418779	1.23382712	0.431681981	2.858185361	0.005280866	0.048969817
cg05437059	1.241105216	0.337215024	3.680456465	0.000305673	0.007139547
cg05438092	2.897387426	0.559199888	5.181309019	1.18E-06	0.000130694
cg05455393	2.813964714	0.909498303	3.093974672	0.002675588	0.031844613
cg05473496	2.158800088	0.588374782	3.669090103	0.000476101	0.009648077
cg05534333	5.057288677	1.667770939	3.032364073	0.003382303	0.036513798
cg05542153	2.122831896	0.568483057	3.734204334	0.000344143	0.00764559
cg05587158	1.187011714	0.405873298	2.924586859	0.004524676	0.044442769
cg05803913	4.295054125	1.3774259	3.11817436	0.002700233	0.031868603
cg05826817	1.372635964	0.431160191	3.183586968	0.002236622	0.028134503
cg05872215	1.179877863	0.343418668	3.435683531	0.000874712	0.014554162
cg05878968	-1.328886145	0.449307709	-2.957630417	0.003493796	0.03737986
cg05887304	2.047872782	0.580497586	3.527788627	0.000597142	0.011126517
cg05905814	3.946214021	0.733248819	5.381821177	5.69E-07	7.86E-05
cg05914696	1.824402884	0.53960279	3.38101084	0.000957025	0.015559482
cg06041068	4.603445019	1.44666176	3.182115644	0.002152074	0.027417584
cg06051391	4.536633955	1.051679733	4.313702938	4.24E-05	0.001792791
cg06055478	2.660841202	0.907308962	2.932673779	0.004245644	0.042915041
cg06069823	0.928072566	0.274122238	3.385615744	0.000867831	0.014463856
cg06084034	2.385792999	0.599566794	3.979194682	0.000194677	0.005235232
cg06097615	3.056359041	0.996997479	3.065563459	0.003027321	0.034229363
cg06122016	1.012922447	0.326704741	3.100421633	0.002671564	0.031844613
cg06127902	1.998096933	0.629917377	3.171998435	0.001842299	0.024506522
cg06190216	1.624741502	0.43493272	3.735615714	0.000384519	0.00829928
cg06272245	5.277518854	0.782397827	6.745313792	1.10E-09	7.81E-07
cg06323119	-1.411530419	0.393528884	-3.586853413	0.000592357	0.011058063
cg06327799	1.039566149	0.292442322	3.554773263	0.000801401	0.013817146
cg06376033	-1.422071503	0.353475871	-4.023107716	8.98E-05	0.003158371
cg06408301	4.102570646	1.072686036	3.824577285	0.000267682	0.006544057
cg06457249	1.966101134	0.668674901	2.940294502	0.003702774	0.038863507
cg06461462	1.120507471	0.374256079	2.993959305	0.003711595	0.03889165
cg06521531	3.312637114	0.619776952	5.344885931	6.25E-07	8.41E-05
cg06526829	1.909994493	0.625778216	3.052190767	0.00259712	0.031360852
cg06548617	2.139485078	0.506996347	4.219922081	8.13E-05	0.002942673
cg06616051	2.618600407	0.475326322	5.509058279	5.30E-07	7.64E-05
cg06621863	1.511511343	0.519659253	2.908658576	0.004899189	0.046609602
cg06720669	4.620291833	0.89108765	5.185002658	2.67E-06	0.000239408
cg06780606	1.392565517	0.372534942	3.738080269	0.000342706	0.007645561
cg06877198	1.17469323	0.315242976	3.726310555	0.000258303	0.006425285
cg06915321	3.748280206	0.918077187	4.08275062	6.55E-05	0.002497677
cg06918955	-10.17456878	3.250695821	-3.129966426	0.002402447	0.02943885
cg06920429	1.312512084	0.390190153	3.363775517	0.001221505	0.018304185
cg06944211	-2.55440888	0.793765293	-3.218090918	0.001731258	0.023431447
cg07079445	0.844448954	0.294513773	2.867264727	0.005059557	0.047598518
cg07086565	1.621222012	0.505406294	3.20775984	0.001806914	0.024230183
cg07172550	1.39384528	0.418186123	3.333073966	0.001405579	0.020058177
cg07195469	3.352092644	0.595910497	5.625161262	3.89E-07	6.44E-05
cg07278328	1.645075348	0.510687501	3.221295495	0.001826507	0.024427072
cg07337720	1.066045974	0.342755753	3.110220514	0.002157374	0.027449963
cg07413830	5.393934893	1.525623381	3.535561241	0.000693565	0.012345216
cg07507776	2.698446604	0.715427306	3.771797052	0.000321805	0.007394829
cg07559438	1.616491956	0.400403392	4.037158498	7.84E-05	0.002878755
cg07605754	0.967265084	0.331516061	2.91770203	0.004611461	0.045012695
cg07621042	-2.121594423	0.680651681	-3.117004604	0.002733739	0.032076302
cg07648454	5.08517775	1.240836792	4.09818421	0.000104111	0.0034762
cg07653728	2.743396026	0.814452439	3.368393161	0.00116962	0.017758671
cg07750402	4.695241586	1.427303945	3.289587759	0.001526594	0.021273959
cg07816287	3.474978549	1.070266842	3.246833792	0.001733221	0.023431447
cg07859138	2.044677547	0.451949432	4.524129033	3.16E-05	0.001476061
cg07867687	3.548453405	0.961960981	3.688770621	0.000464452	0.009508838
cg07874445	-8.699106476	2.774584409	-3.135282692	0.002447627	0.029772485
cg07902213	6.099155025	1.520079806	4.012391325	0.000150488	0.004378224
cg07912810	1.117123642	0.249764764	4.472703137	2.25E-05	0.001176011
cg07984302	0.94968456	0.286632998	3.313242255	0.001361617	0.019663405
cg08065271	0.889030914	0.293962391	3.024301543	0.002852148	0.032799527
cg08087911	1.429588792	0.409365239	3.49220856	0.000797271	0.013772296
cg08118032	1.610968018	0.511354071	3.150396388	0.002331287	0.028819633
cg08222309	1.180686135	0.376387278	3.136891718	0.00197929	0.025859982
cg08342708	1.272189029	0.374194526	3.399806624	0.000821776	0.014001157
cg08363715	1.858438658	0.485290885	3.82953547	0.000264396	0.006511726
cg08513688	1.274955688	0.285070383	4.472424226	3.75E-05	0.00163481
cg08573069	1.727488164	0.58325788	2.961791382	0.004063752	0.041599111
cg08586423	2.615092237	0.600259693	4.356601428	5.03E-05	0.00204148
cg08609845	0.904072238	0.298345471	3.03028645	0.002783574	0.032354627
cg08614574	-1.824659557	0.421908689	-4.324773596	4.26E-05	0.001792791
cg08622149	2.127327591	0.724503562	2.936255533	0.004606683	0.045012695
cg08626646	3.430156052	0.817310343	4.196883203	7.13E-05	0.002647438
cg08627233	3.027180822	0.858738542	3.52514843	0.000753167	0.013193682
cg08637714	2.512583309	0.755782611	3.324478856	0.001407096	0.020058177
cg08663085	-0.991645036	0.298246813	-3.32491411	0.001279039	0.018826086
cg08674227	2.097785229	0.680371003	3.083296054	0.002683328	0.031868603
cg08697944	1.686615781	0.576433084	2.925952427	0.003852637	0.040014343
cg08706312	-1.96545208	0.660451096	-2.975923717	0.003507516	0.037446121
cg08760398	1.671588497	0.501434611	3.333612118	0.001030545	0.01638007
cg08762253	1.795208975	0.546235395	3.286511626	0.001471748	0.020768799
cg08812897	5.915189109	1.346595405	4.392699608	4.57E-05	0.001893425
cg08818886	3.203123492	0.685108998	4.675348745	1.42E-05	0.000808923
cg08847773	1.525352983	0.361849057	4.215439984	6.76E-05	0.002546915
cg08929402	1.53810357	0.482309614	3.189037755	0.002289367	0.028545363
cg08999332	-1.29461384	0.408634505	-3.168146164	0.002284093	0.028515335
cg09016243	2.203915116	0.618761055	3.561819375	0.000632942	0.011610541
cg09061583	2.662905597	0.823826603	3.232361744	0.001908923	0.025157335
cg09100792	0.794566128	0.263462798	3.015857015	0.003858989	0.04003852
cg09112156	4.999138074	1.216274744	4.110204622	5.88E-05	0.002310864
cg09121987	4.259240986	1.003425978	4.244698742	3.42E-05	0.00153907
cg09134399	1.540600154	0.363734535	4.235506954	6.94E-05	0.002604433
cg09210088	3.036838995	0.811539893	3.742069887	0.000334518	0.007541632
cg09238868	1.944939824	0.591289373	3.289319771	0.001639793	0.022564976
cg09329826	3.987975487	0.670305118	5.949492818	8.72E-08	2.35E-05
cg09368035	1.544334526	0.38890927	3.970937811	0.000163367	0.004652144
cg09421361	6.087306033	1.622306677	3.752253577	0.000234668	0.00600243
cg09433669	2.109989355	0.703112764	3.000925974	0.004170471	0.042429637
cg09500531	2.088233262	0.680842562	3.067130901	0.003119504	0.034875358
cg09597400	2.784582994	0.577091469	4.825202141	6.14E-06	0.000427507
cg09687738	4.884578315	0.920876718	5.304269531	1.30E-06	0.000137164
cg09734952	4.61129494	1.271809783	3.625774076	0.000579551	0.01090081
cg09743261	-1.683041605	0.497636722	-3.382068749	0.001137459	0.017465614
cg09764075	1.871000538	0.480685613	3.892358098	0.00025981	0.006430626
cg09821007	1.626162552	0.498591548	3.261512468	0.001797653	0.02413853
cg09835024	1.944702362	0.617090751	3.151404166	0.002329584	0.028819633
cg09868337	1.871491593	0.618907813	3.023861635	0.003517713	0.037514729
cg09978401	6.064849868	1.148673874	5.279870992	1.32E-06	0.000137164
cg10009830	2.753520879	0.697765953	3.94619552	0.000112945	0.003660604
cg10052922	5.564862494	1.033383007	5.385091931	2.12E-07	4.22E-05
cg10055097	4.585541183	1.553042796	2.9526174	0.004051405	0.041515425
cg10101479	-1.011576831	0.349582256	-2.893673274	0.005045455	0.047598518
cg10163050	2.482849675	0.437843148	5.670637279	2.21E-07	4.32E-05
cg10208654	1.259626625	0.433655356	2.904672128	0.004969213	0.046987888
cg10288278	4.526862918	1.388247536	3.260847076	0.001893392	0.025013783
cg10291990	3.668616879	1.167643229	3.141898818	0.003280897	0.035873541
cg10308137	3.877840552	1.077294734	3.599609679	0.000508098	0.010060829
cg10320061	1.494946637	0.496886652	3.008627077	0.003721091	0.03889165
cg10413105	8.442204663	1.868930854	4.517130554	2.37E-05	0.001219933
cg10476980	1.932029769	0.645686113	2.99221205	0.003613164	0.038164523
cg10489414	-1.805778258	0.39062691	-4.62276974	1.60E-05	0.000881903
cg10500026	5.06458475	1.389189367	3.645712291	0.000469972	0.009582419
cg10552586	-7.460563177	2.273533209	-3.281484145	0.001661405	0.022801346
cg10587989	1.952428266	0.60949844	3.20333595	0.001991842	0.025873147
cg10645377	1.637139288	0.371093856	4.411658291	3.83E-05	0.001655595
cg10655551	5.358825548	1.338515139	4.003559909	0.000167878	0.004692106
cg10723556	-0.76042378	0.262299304	-2.899069	0.00469838	0.045343238
cg10739728	-2.363711671	0.8195073	-2.884308255	0.005261648	0.048837125
cg10981178	1.131931027	0.292065126	3.875611723	0.000277817	0.006745058
cg10994343	1.145153704	0.369550769	3.098772348	0.002800777	0.032479875
cg11082630	4.506939315	1.049147332	4.295811636	4.76E-05	0.001949713
cg11102619	1.458348591	0.472325874	3.087589883	0.003163491	0.03514123
cg11111271	2.572535249	0.714730556	3.599307778	0.000491646	0.009842809
cg11132751	-1.774501319	0.355998358	-4.984577253	5.16E-06	0.000380211
cg11277105	-1.793136788	0.634285558	-2.827018157	0.005215369	0.048634414
cg11321432	1.0612643	0.292542074	3.627732197	0.000496902	0.009908173
cg11331191	1.433502321	0.350896345	4.085258628	0.000122549	0.003809171
cg11332786	1.38310418	0.298097622	4.639769248	6.48E-06	0.000448028
cg11530701	2.449078474	0.582980856	4.200958656	0.000105034	0.003483636
cg11609760	-1.505600348	0.444585265	-3.386527777	0.001236947	0.018424585
cg11649713	1.09898708	0.320433995	3.429683168	0.000953099	0.015546447
cg11704790	7.687580784	1.520106302	5.057265253	1.02E-06	0.000122417
cg11712793	3.033362481	0.590321041	5.138496292	1.16E-06	0.000130694
cg11721100	2.650162386	0.872502978	3.037425032	0.002721497	0.031982248
cg11778030	3.032380704	0.589021551	5.148165972	1.74E-06	0.000171766
cg11825821	1.228093543	0.396729339	3.095545052	0.00276405	0.032322074
cg11851349	3.33059475	0.816313091	4.080045743	0.000104513	0.003477927
cg11858468	5.320344812	1.462206033	3.63857397	0.000476099	0.009648077
cg11875624	4.390094144	1.090054435	4.027408176	8.15E-05	0.002942673
cg11895950	1.026260795	0.336984873	3.045420955	0.003233776	0.035475273
cg11923788	3.49440142	1.028991686	3.395947185	0.001066967	0.016708147
cg12130015	4.787797773	1.439638404	3.325694675	0.001385999	0.019904874
cg12221218	2.505227007	0.769008601	3.257736004	0.001541985	0.021428416
cg12277627	1.943215316	0.50025467	3.884452129	0.000194462	0.005235232
cg12295100	5.227819902	1.524420976	3.429380719	0.000956908	0.015559482
cg12373280	-1.023794661	0.317741795	-3.222096297	0.001959195	0.025722735
cg12375308	5.23984083	1.336433789	3.920763508	0.000186369	0.005052781
cg12377327	4.07517179	0.61209866	6.657704155	3.87E-09	2.41E-06
cg12469471	2.164560662	0.684520398	3.162156554	0.002278403	0.028480579
cg12501871	3.344790583	0.973267547	3.436660959	0.000937178	0.015362313
cg12553336	1.188952106	0.362763379	3.277486576	0.00125239	0.018568739
cg12618587	3.015880587	0.969669463	3.110215079	0.002165141	0.0275136
cg12691219	2.299876048	0.571095405	4.027131065	0.000137258	0.0041136
cg12737514	4.67795087	0.92519934	5.056154568	4.44E-06	0.00033727
cg12799835	1.703163333	0.475835846	3.579308592	0.000602134	0.011177666
cg12888005	-1.323577574	0.447557975	-2.957332119	0.004269732	0.043007784
cg12914043	3.654365386	1.036624558	3.525254498	0.000898785	0.014830696
cg12926098	-7.474338901	2.372757238	-3.150064735	0.002427304	0.02959764
cg12941426	-1.956753612	0.606851296	-3.224436734	0.001684313	0.023052152
cg13088417	2.830219301	0.835156466	3.388849177	0.001078612	0.01684802
cg13095029	1.635337765	0.434654576	3.762384791	0.000316352	0.007303255
cg13120260	3.250561996	1.131300871	2.873295761	0.004524489	0.044442769
cg13130271	4.078085131	1.065304626	3.828092951	0.000283002	0.006834627
cg13143866	1.622522766	0.547670992	2.962586644	0.004484576	0.044223518
cg13143954	-1.408116404	0.418157811	-3.367428195	0.001292458	0.018967485
cg13172884	1.026197826	0.30902225	3.320789443	0.001353746	0.019578161
cg13176022	1.521847555	0.488647938	3.114404946	0.002611972	0.031501969
cg13187778	2.385347897	0.515853012	4.624084457	1.99E-05	0.001054107
cg13190540	2.168676176	0.551350831	3.933386971	0.000190862	0.005160537
cg13203541	3.175566128	0.825553288	3.846591339	0.00025606	0.006385461
cg13219667	1.630898138	0.481944684	3.383994453	0.001289013	0.018944875
cg13244998	4.295018988	1.355743588	3.168017186	0.002307847	0.028739776
cg13277716	3.006634234	0.993982513	3.024836146	0.003544303	0.037705347
cg13326999	1.315987832	0.33656608	3.910042959	0.000181805	0.004962794
cg13350478	2.639164247	0.551937907	4.781632527	9.36E-06	0.000571439
cg13369210	-1.648823999	0.385927822	-4.272363647	3.68E-05	0.001614576
cg13371527	1.869909287	0.46001781	4.064862804	9.66E-05	0.003326265
cg13498184	1.767287923	0.54080729	3.267870007	0.001832467	0.024441079
cg13501371	3.39022985	1.010585771	3.354717579	0.001341119	0.019480491
cg13510429	1.805871347	0.393748137	4.586361633	8.17E-06	0.000521075
cg13540126	4.74437743	1.217113155	3.898057801	0.000135729	0.004092425
cg13545850	1.702884911	0.537869966	3.165978802	0.002222533	0.028028136
cg13566059	3.301930128	0.664591303	4.968361926	2.23E-06	0.000210953
cg13646106	2.883319877	1.007117019	2.862944248	0.005193994	0.048480525
cg13716034	1.425232286	0.335919918	4.242773976	3.45E-05	0.00153907
cg13728104	1.275074664	0.236209428	5.398068453	1.42E-06	0.00014441
cg13747960	4.741928005	0.875446423	5.416582764	4.57E-07	7.11E-05
cg13788004	2.499305542	0.781568566	3.197807141	0.002109622	0.027084823
cg13812570	1.282418888	0.379342173	3.380638847	0.001125843	0.017360691
cg13861342	1.090625646	0.331101799	3.293928485	0.001472424	0.020768799
cg13915481	3.291235823	0.896576082	3.670894073	0.000467083	0.009543071
cg13919860	3.83187735	0.950933887	4.029593857	8.08E-05	0.002942673
cg13943560	3.904362198	0.950223093	4.108890037	0.000146831	0.004309642
cg13976143	1.031069539	0.357235746	2.886244034	0.005127873	0.048088914
cg14004892	3.151865779	0.709914074	4.439784889	2.56E-05	0.001284194
cg14019861	0.90590847	0.30196659	3.000028806	0.003994111	0.041140165
cg14028178	1.364397439	0.333670212	4.089059766	9.24E-05	0.003224607
cg14113919	2.452376834	0.826344348	2.967742009	0.004624281	0.045016211
cg14150883	1.189057134	0.397549235	2.990968236	0.003713985	0.03889165
cg14295696	1.363215149	0.392331672	3.474649759	0.00063362	0.011610541
cg14296598	1.710755506	0.417286166	4.099717755	0.000101438	0.003444754
cg14304890	1.838645854	0.385951135	4.763934304	9.04E-06	0.000555103
cg14322166	2.206808126	0.444514291	4.964538082	7.83E-06	0.00050947
cg14372937	-4.27510957	0.961066554	-4.448297104	2.49E-05	0.001255387
cg14470409	-1.830250631	0.632520519	-2.893583016	0.00490553	0.046618933
cg14514403	3.301651078	0.877837546	3.761118548	0.000352586	0.007761581
cg14516385	4.78320282	1.55346624	3.079051669	0.003175633	0.035225802
cg14541939	0.848352538	0.262315059	3.234097735	0.001448594	0.020590727
cg14804181	7.070793202	1.363051164	5.187474534	2.67E-06	0.000239408
cg14949922	5.512488116	1.622506769	3.39751317	0.001171735	0.017758671
cg14951132	2.957817731	0.926837866	3.191300053	0.002090997	0.026952665
cg15056572	1.18009497	0.414675948	2.845824491	0.004915965	0.046673521
cg15066405	1.227666047	0.402235938	3.052104328	0.003267446	0.035769609
cg15198729	1.990100317	0.702023093	2.834807484	0.005095511	0.047875674
cg15213782	2.544248905	0.70432817	3.612306041	0.000390881	0.008418319
cg15236541	4.987819629	0.991430965	5.030929842	3.08E-06	0.000261535
cg15255584	4.008037941	1.309657753	3.06037049	0.003000304	0.03400117
cg15373098	4.29538217	1.192654791	3.601530134	0.000587281	0.01098392
cg15474769	1.37730099	0.391162361	3.521046832	0.000698084	0.01240346
cg15520863	2.737717321	0.747716992	3.661435209	0.00041082	0.008734311
cg15616940	2.749521478	0.923130915	2.978474052	0.003863304	0.040041533
cg15622077	2.331229784	0.79851098	2.919471168	0.004432985	0.043940211
cg15688151	1.426139614	0.433549035	3.289454013	0.001504233	0.021013878
cg15737470	4.734008726	1.26521652	3.741658958	0.000242028	0.006096656
cg15887754	6.689042258	1.030961211	6.488160941	1.62E-08	7.31E-06
cg15958715	-2.452020075	0.778672178	-3.148976096	0.00241808	0.029521351
cg16075641	4.137365793	1.189819962	3.477304066	0.0008461	0.014293199
cg16097380	4.393954605	1.381007967	3.181701126	0.002147873	0.027417584
cg16108684	3.365345937	0.95465061	3.525212159	0.000530255	0.010406381
cg16119423	2.738893018	0.634092243	4.319392092	3.82E-05	0.001655595
cg16135771	1.350390633	0.379334702	3.55989216	0.000640547	0.011679762
cg16221895	4.63671355	1.502488517	3.08602262	0.002331639	0.028819633
cg16417926	1.306082648	0.378151893	3.453857225	0.000989574	0.015958286
cg16488059	2.026112552	0.626336234	3.234864025	0.001982255	0.025859982
cg16497626	1.248929898	0.39022478	3.200539692	0.001616026	0.02233258
cg16625651	3.39551634	0.970109528	3.500137088	0.000855823	0.014311669
cg16635881	1.244544116	0.43694004	2.848317853	0.004879199	0.046501949
cg16679837	4.255467996	1.452713951	2.92932273	0.004425468	0.043940211
cg16697940	6.182779184	1.663471278	3.716793471	0.000267678	0.006544057
cg16806953	2.246512395	0.611109307	3.676122042	0.000310687	0.007222744
cg16829640	2.298930824	0.646070465	3.558328306	0.00051339	0.010135376
cg16870351	5.383552519	1.335014779	4.032578967	7.98E-05	0.002920139
cg16928335	2.190957674	0.54888166	3.991675864	0.000163643	0.004652144
cg16934986	1.011699244	0.344318518	2.938265559	0.004426676	0.043940211
cg16976876	5.373686224	1.579377252	3.402408271	0.001127136	0.017360691
cg16985523	1.139556582	0.329753524	3.455782876	0.000891404	0.014733345
cg16994783	-9.49478334	2.505406682	-3.789717417	0.000314116	0.007285437
cg16998810	4.346929146	1.421857707	3.057218121	0.003111705	0.034845489
cg17036062	3.499700064	0.901561971	3.881818639	0.000144503	0.004298705
cg17192679	1.831212848	0.590110317	3.103170364	0.002846101	0.032799527
cg17207552	1.657805001	0.312971219	5.296988678	1.32E-06	0.000137164
cg17236781	2.361813044	0.419354999	5.632013569	1.82E-07	3.94E-05
cg17334927	-2.237566043	0.645757234	-3.465026678	0.000884935	0.014675178
cg17385437	1.049085886	0.287560184	3.648230682	0.000547482	0.010577571
cg17533951	2.561809533	0.570317561	4.491900144	2.99E-05	0.00143961
cg17585445	1.028103642	0.353634051	2.907252959	0.005246882	0.048780722
cg17662177	1.577723441	0.50660851	3.114285309	0.002707467	0.031880825
cg17703220	6.553185756	1.331182704	4.922829705	4.33E-06	0.000333757
cg17719785	1.173135184	0.405933443	2.889969288	0.004745702	0.045578894
cg17773502	1.080454576	0.376938547	2.866394496	0.00463637	0.045016211
cg17775283	4.45086141	1.441292612	3.08810395	0.002327786	0.028819633
cg17786532	-1.255677962	0.420475799	-2.986326362	0.003786055	0.039446335
cg17811760	2.608392072	0.673899266	3.870596397	0.000214866	0.005655877
cg17828773	1.676262611	0.421573209	3.976207631	0.000178073	0.004898137
cg17880859	3.092634101	1.000661614	3.090589323	0.002689861	0.031868603
cg17914143	-3.275592467	1.116220923	-2.934537777	0.004737801	0.045578894
cg17959821	1.166464244	0.370624173	3.147296723	0.001913581	0.025185355
cg17980977	5.026619726	1.310778928	3.834834096	0.000278958	0.006753356
cg18022005	2.207776683	0.581823577	3.794580987	0.000333959	0.007541632
cg18114166	2.95625424	1.030732393	2.868110345	0.00459613	0.044967053
cg18132745	3.209788792	1.096596158	2.927047272	0.004637348	0.045016211
cg18225658	2.819888486	0.731184691	3.856602197	0.000230236	0.005950259
cg18244029	0.880036575	0.306933044	2.86719398	0.005302572	0.049125314
cg18273575	4.124246454	1.15422121	3.573185466	0.000616953	0.011367932
cg18412777	-3.601033425	1.020824388	-3.527573858	0.000525837	0.010340077
cg18434680	1.520910779	0.467327702	3.254484532	0.001641914	0.022564976
cg18478786	-0.696048411	0.189414436	-3.674737932	0.000427787	0.008942189
cg18506674	3.449653869	0.947399467	3.641181981	0.000461267	0.009482663
cg18509722	3.745645935	1.228449589	3.049083958	0.003164477	0.03514123
cg18536669	-5.906901846	1.957290038	-3.017898079	0.002894407	0.0331027
cg18585581	1.517974156	0.411428988	3.689516778	0.000431595	0.009002776
cg18610223	4.0078162	1.261836714	3.176176565	0.002814658	0.032564943
cg18616655	1.300606939	0.325174626	3.999718414	0.000131819	0.004021731
cg18702893	1.745755709	0.474069126	3.682491885	0.000303943	0.0071169
cg18769303	2.636847517	0.833872602	3.16217071	0.00261985	0.031558727
cg18833705	6.028123799	1.761529381	3.422096653	0.001067978	0.016708147
cg19045293	3.890444336	1.030093583	3.776787273	0.000296742	0.007026006
cg19180514	2.562485193	0.479355003	5.345694062	7.01E-07	9.18E-05
cg19259802	1.380464409	0.465043599	2.968462337	0.003378307	0.036513798
cg19269918	-0.810559904	0.261306358	-3.101952476	0.002786725	0.032354627
cg19318186	6.497395472	1.691011856	3.842312194	0.000166062	0.004681964
cg19329696	-6.405301078	2.184037004	-2.932780473	0.003772552	0.039346851
cg19330011	1.221935202	0.365075198	3.347078102	0.001473645	0.020768799
cg19383360	3.298755928	1.11737442	2.952238632	0.003611569	0.038164523
cg19406003	0.902456581	0.276612518	3.262529793	0.001315556	0.019165129
cg19407266	-1.311525656	0.371741326	-3.528059871	0.000691932	0.012338218
cg19407886	0.698537322	0.233088638	2.996874188	0.003702261	0.038863507
cg19487868	4.444704996	1.445703364	3.074423914	0.002853701	0.032799527
cg19502998	1.135919367	0.369736891	3.072237031	0.002436637	0.029675082
cg19570406	1.188173138	0.39384375	3.016864269	0.00388534	0.040228022
cg19583388	8.314370165	1.774441524	4.685626465	1.22E-05	0.000711053
cg19631766	1.955516303	0.6117034	3.196837393	0.001990809	0.025873147
cg19638648	3.090863859	0.876221618	3.527490985	0.000733197	0.012912054
cg19794163	1.195263082	0.349761497	3.417366093	0.000773442	0.013477662
cg19821612	2.107012118	0.605695917	3.478663235	0.00084995	0.014299903
cg19823927	3.580856345	1.020372203	3.509362893	0.000789045	0.013677695
cg19899539	1.71666795	0.452461435	3.794064684	0.000289303	0.006953055
cg19926635	0.846882484	0.208108698	4.069423784	0.000129047	0.003963029
cg19948991	1.524209254	0.417163355	3.653746749	0.00049112	0.009842809
cg20051589	1.303474788	0.36276249	3.593190652	0.000543815	0.010554341
cg20095274	1.837392173	0.532373279	3.451323055	0.000876836	0.014565135
cg20116159	3.111016673	0.784387887	3.966171231	0.000219233	0.005721727
cg20123374	1.181042973	0.356538905	3.312522022	0.00110683	0.017180907
cg20219360	0.838708424	0.274138069	3.059437995	0.003072242	0.03458271
cg20260312	1.35394112	0.440946689	3.070532454	0.002853645	0.032799527
cg20262028	-1.91252076	0.395981455	-4.829824062	6.69E-06	0.000452986
cg20272754	4.951990336	0.986365175	5.020443202	1.18E-06	0.000130694
cg20289033	5.332823854	1.229180809	4.338518644	3.86E-05	0.001661437
cg20291321	3.891762804	1.069523361	3.63878242	0.000576186	0.010858049
cg20312916	3.425829543	1.125361909	3.044202506	0.003267796	0.035769609
cg20329959	3.179521403	0.406516763	7.821378342	3.93E-13	1.87E-09
cg20512370	1.883222428	0.563618447	3.341307296	0.001003953	0.016111833
cg20521104	5.860914628	1.981074161	2.958452917	0.003498444	0.037389384
cg20549224	6.174106668	1.233629355	5.004831187	4.81E-06	0.000359774
cg20749341	2.757612593	0.850945029	3.240647162	0.002149582	0.027417584
cg20972834	1.915075363	0.638829857	2.997786253	0.003549306	0.037705347
cg20978230	2.358175982	0.485271449	4.859498716	2.51E-06	0.00023081
cg20999651	2.940164879	0.761360146	3.861726799	0.000322709	0.007398506
cg21019788	1.17253038	0.388883206	3.015122181	0.003081368	0.034643631
cg21040569	3.78840125	1.113847537	3.401184744	0.000824416	0.01401556
cg21080294	1.10545222	0.347255436	3.183397888	0.00245602	0.029838091
cg21123327	3.604291384	1.237140295	2.913405536	0.004558511	0.04465764
cg21137943	2.991972678	0.771076125	3.880255894	0.000217174	0.005701534
cg21153181	4.35316366	0.572594963	7.602518257	2.59E-10	2.34E-07
cg21162029	1.417432176	0.415514987	3.411266066	0.000944992	0.015439531
cg21197919	1.104612168	0.382738045	2.88607883	0.005140207	0.04811388
cg21209948	5.903043648	1.749235923	3.374641219	0.001149387	0.017594467
cg21283832	1.456720885	0.356667292	4.084257002	0.000103856	0.0034762
cg21308826	3.055759028	1.047594294	2.916929812	0.004560016	0.04465764
cg21323815	1.449630325	0.466449268	3.107798481	0.002673612	0.031844613
cg21331369	3.628102212	1.249871646	2.902779835	0.004663478	0.045137747
cg21331812	3.676544412	1.093233444	3.36300031	0.00125409	0.018568739
cg21341170	7.700223304	1.596947774	4.821837902	2.91E-06	0.000253745
cg21459545	2.365158855	0.582952125	4.057209424	0.000124107	0.003823113
cg21472099	1.844564431	0.444598962	4.148827571	8.96E-05	0.003158371
cg21484182	8.520328627	1.920356531	4.436847266	3.51E-05	0.001552032
cg21502819	1.149763345	0.329885397	3.485341749	0.000614088	0.011350473
cg21544051	3.951757256	1.176523253	3.35884331	0.001225182	0.01833167
cg21604054	5.124679314	1.543045377	3.321146215	0.001501303	0.021013878
cg21635596	2.18091261	0.573722142	3.801339447	0.000252734	0.006334274
cg21640681	1.686044414	0.481941871	3.498439365	0.00085521	0.014311669
cg21657265	1.564036693	0.524141923	2.983994646	0.003218809	0.035428259
cg21693321	-0.880893595	0.279834414	-3.147910166	0.002416853	0.029521351
cg21700475	1.517922118	0.385390931	3.938655523	0.000233595	0.005990398
cg21882403	4.956328479	1.456750769	3.402317394	0.001050526	0.01653914
cg21932800	1.202757672	0.330883733	3.634985805	0.00064092	0.011679762
cg21940586	2.290614544	0.722193159	3.171747775	0.002091202	0.026952665
cg21960840	3.671764935	1.245404226	2.948251545	0.004248373	0.042915041
cg21999614	4.621570901	1.205034804	3.835217776	0.000172363	0.004790545
cg22036814	2.008477082	0.501675204	4.003540668	0.000162665	0.004650903
cg22049457	1.139354905	0.334730409	3.403798618	0.00106194	0.016666089
cg22055524	2.154661052	0.67342541	3.199554129	0.001983032	0.025859982
cg22058533	0.75008315	0.245482871	3.055541702	0.003138468	0.0350087
cg22219869	1.769897988	0.580943045	3.046594675	0.00295446	0.033673399
cg22328457	7.652254899	2.363438818	3.23776306	0.001792642	0.024103772
cg22343001	1.915685837	0.545306491	3.513044262	0.000553573	0.010635396
cg22366897	-1.632274026	0.490816503	-3.325629872	0.001058822	0.016643409
cg22561883	2.545181299	0.757750825	3.358863116	0.001176177	0.017758671
cg22562219	2.712150339	0.441364551	6.144921096	4.60E-09	2.54E-06
cg22606540	1.592559627	0.511643366	3.112636131	0.002140655	0.027377272
cg22629482	2.016558199	0.430790584	4.681063782	1.12E-05	0.000670091
cg22691634	2.533781037	0.852610811	2.971790887	0.003343528	0.036301443
cg22771999	1.515341823	0.388193787	3.903570523	0.000197755	0.005303682
cg22776211	2.278418294	0.663546721	3.433696863	0.000923846	0.015193824
cg22817042	2.211327354	0.545954522	4.050387471	0.000108767	0.003571727
cg22826577	-2.535110127	0.789494834	-3.211053469	0.002015992	0.026152705
cg22840251	2.973719391	0.92716671	3.207318986	0.001864778	0.02470645
cg22846914	2.303134347	0.678100346	3.396450631	0.001087289	0.016956931
cg22873668	3.024266889	0.581621718	5.199714517	1.07E-06	0.000126615
cg23154024	3.158182042	1.08924289	2.89942865	0.004178718	0.042470115
cg23194346	1.691680527	0.49455242	3.42062936	0.001000799	0.016087157
cg23216058	1.374503715	0.470898279	2.918897301	0.004614367	0.045012695
cg23250973	1.664104814	0.43386585	3.835528459	0.000262223	0.00647423
cg23297872	2.796447554	0.750398981	3.726614277	0.00025588	0.006385461
cg23299641	2.339298936	0.573755014	4.077173842	0.000113765	0.003675204
cg23353205	2.107061295	0.535150639	3.9373237	0.000115572	0.003697569
cg23356769	4.821751904	0.822914283	5.859361059	1.70E-07	3.75E-05
cg23362763	1.611496457	0.499157917	3.228430124	0.00146639	0.020768799
cg23387422	2.849363522	0.363481271	7.839093105	3.51E-13	1.87E-09
cg23443158	2.231707084	0.546103595	4.086600241	9.29E-05	0.003232946
cg23453501	3.36911045	1.107673832	3.041608778	0.003293627	0.035894399
cg23483095	2.613767321	0.828132439	3.156218977	0.002210856	0.02795133
cg23486379	6.6512059	1.428438133	4.656278593	1.62E-05	0.000892007
cg23493872	4.576190808	1.209684428	3.782962482	0.000291698	0.006976912
cg23530509	1.450356546	0.489445529	2.963264469	0.004631458	0.045016211
cg23554686	0.890507246	0.289649992	3.074425238	0.003021602	0.034203567
cg23712855	4.604623273	1.107632171	4.157177259	8.16E-05	0.002942673
cg23717696	0.952527186	0.314459333	3.029094973	0.002805808	0.032500336
cg23733328	1.351915565	0.315942078	4.278998144	2.97E-05	0.00143961
cg23750556	1.043528868	0.323191008	3.228830146	0.002068962	0.026735292
cg23773646	1.275062682	0.430694013	2.960483878	0.004271791	0.043007784
cg23834117	1.731813811	0.334885204	5.171365561	5.87E-07	8.00E-05
cg23851088	3.209684415	0.773974954	4.147013284	0.000106119	0.00350792
cg23876603	3.928056871	1.098659429	3.575318035	0.000677621	0.012126491
cg23881693	3.89706501	1.149377548	3.39058738	0.000848271	0.014299903
cg23904115	1.269133834	0.40694688	3.118671983	0.002652343	0.031719729
cg23907260	2.467400415	0.692532076	3.562868063	0.000649454	0.01177061
cg23921534	1.930391527	0.581176008	3.321526527	0.001372716	0.019766315
cg23922730	-2.350244649	0.793344069	-2.962453167	0.004076115	0.04166124
cg23925558	0.563630494	0.162859079	3.460847853	0.000927258	0.015224775
cg23934598	3.333087194	1.155641835	2.884187033	0.004945793	0.046911956
cg23948362	1.550511758	0.412648797	3.757460994	0.000315707	0.007303255
cg23986186	1.12726755	0.385270141	2.925914647	0.004433766	0.043940211
cg24046087	3.703133325	0.586368778	6.315365799	8.65E-09	4.43E-06
cg24153916	4.242434477	1.081683062	3.922067958	0.000219592	0.005721727
cg24156746	1.514003894	0.494439369	3.062061781	0.00319037	0.035271311
cg24186901	4.244062559	1.339116275	3.169301007	0.002278446	0.028480579
cg24232677	1.429957368	0.479826261	2.980156535	0.003851364	0.040014343
cg24248049	1.568140853	0.493315638	3.178777912	0.001726867	0.023431447
cg24253627	1.270608251	0.398376792	3.189463531	0.002184119	0.027684058
cg24328927	3.574254488	0.795317392	4.494123383	2.48E-05	0.001255387
cg24334438	2.118617704	0.671728235	3.153980426	0.00203343	0.026344566
cg24601536	2.112738982	0.636756259	3.317971286	0.001459346	0.020713964
cg24605995	1.678394666	0.453679729	3.699514344	0.00046334	0.009505627
cg24643262	1.874467469	0.304988559	6.146025524	4.57E-09	2.54E-06
cg24663569	1.051280065	0.309480366	3.396920068	0.001176157	0.017758671
cg24672310	1.500765264	0.512830125	2.926437412	0.004693494	0.045340061
cg24740922	2.552557276	0.662336676	3.853866724	0.000238457	0.006068158
cg24741068	2.40135166	0.641668281	3.742356805	0.00033581	0.007542463
cg24751886	1.348781793	0.362267602	3.723164274	0.000398003	0.008534752
cg24772920	-6.387737027	1.88614157	-3.386668916	0.001231607	0.018400134
cg24783624	7.797086299	1.683452644	4.631604177	1.80E-05	0.000964227
cg24818939	4.83133409	0.941903519	5.12933012	3.69E-06	0.00030333
cg24823082	2.254804079	0.50895144	4.430293149	3.09E-05	0.001464287
cg24923543	2.932037925	0.815380559	3.595913459	0.000598286	0.011127004
cg24925526	3.004791438	0.713279079	4.212644848	6.48E-05	0.002478767
cg24925698	1.784271375	0.557243621	3.201959267	0.002183759	0.027684058
cg24980440	1.976314043	0.487619518	4.052983874	0.000116893	0.003727832
cg25084393	1.279151501	0.362798436	3.525791114	0.000767364	0.013403167
cg25085823	0.857829178	0.294156732	2.916231672	0.004744954	0.045578894
cg25100404	1.292302877	0.447809442	2.885832134	0.005134689	0.048107493
cg25153755	1.871728017	0.601248399	3.113069439	0.002137669	0.027374264
cg25165659	1.212810215	0.307466515	3.944527799	0.000186101	0.005052781
cg25226068	1.380153402	0.470351747	2.934300576	0.004518163	0.044442769
cg25364049	2.645477381	0.757566357	3.492073473	0.000660665	0.011880781
cg25402362	2.766933575	0.605032328	4.573199558	1.37E-05	0.000784702
cg25445853	2.922858132	0.607498132	4.8113039	3.11E-06	0.000262476
cg25502462	1.15245681	0.308888568	3.730979164	0.000361894	0.007904617
cg25543607	3.531593879	1.052240095	3.356262413	0.001297325	0.019010878
cg25551840	3.265743982	0.844703572	3.86614203	0.000231325	0.005962901
cg25601949	1.448869629	0.443984251	3.263335638	0.001705729	0.023281214
cg25704253	1.653131452	0.339719313	4.866168591	5.98E-06	0.000421841
cg25708912	-2.257794579	0.649777881	-3.474717507	0.000636645	0.011644524
cg25781258	2.144777418	0.625251734	3.430262248	0.001179015	0.017774538
cg25790043	1.583247927	0.430519491	3.677529031	0.000404249	0.008631488
cg25813447	5.309831039	1.351429423	3.929047975	0.000120614	0.003777471
cg25821416	3.86967748	1.1889623	3.25466794	0.001875147	0.024810789
cg25823790	3.855947287	0.886186809	4.351167551	3.11E-05	0.001467148
cg25892640	2.269541501	0.465990089	4.87036432	5.46E-06	0.000396618
cg25945318	1.387476726	0.447861617	3.098003208	0.002684773	0.031868603
cg25947525	1.527983614	0.3833154	3.986230693	0.000151217	0.004386617
cg25967516	3.099698632	0.859957202	3.604480114	0.00057401	0.010837565
cg26001150	3.148915487	1.017653216	3.094291295	0.002854713	0.032799527
cg26023405	4.691321962	0.979171264	4.791114827	8.70E-06	0.000551313
cg26028155	0.89076629	0.286565856	3.108417386	0.002750255	0.032232083
cg26059639	-1.505554199	0.486857681	-3.092390768	0.002642718	0.031680771
cg26179626	2.859732861	0.698016045	4.096944309	9.21E-05	0.003224607
cg26180209	1.539773995	0.380577664	4.045886395	0.000182052	0.004962794
cg26279840	1.389417889	0.424277434	3.274786209	0.001714607	0.023370323
cg26323797	1.440565186	0.446168632	3.228745997	0.002213633	0.02795133
cg26332175	3.553080708	1.17691501	3.018978157	0.003669614	0.038637732
cg26333397	1.793523142	0.52656265	3.406096392	0.001091054	0.016989027
cg26358122	3.054381764	0.734383277	4.159111268	7.11E-05	0.002647438
cg26382696	3.124063249	0.964993396	3.237393397	0.00168857	0.023078669
cg26401825	5.341199848	0.621850714	8.589199508	5.62E-13	1.87E-09
cg26410404	5.127895221	1.525633478	3.361158034	0.001195951	0.017975389
cg26439324	5.253405165	0.815342379	6.443189142	1.51E-08	7.14E-06
cg26482893	3.677823752	0.602955167	6.09966371	7.74E-08	2.20E-05
cg26605073	1.359397032	0.446579008	3.044023582	0.002673919	0.031844613
cg26617333	1.704128825	0.483587605	3.52392991	0.00074344	0.01304626
cg26710619	-5.974154569	1.530912921	-3.902347734	0.000132171	0.004021731
cg26738106	1.924368613	0.622558833	3.091063061	0.003113331	0.034845489
cg26744369	6.183057283	1.222851773	5.056260636	3.37E-06	0.000281705
cg26746069	4.52464324	1.534650316	2.948321968	0.004391187	0.043935238
cg26777760	5.759355167	1.570019375	3.668333818	0.00043643	0.009065725
cg26931498	1.561528377	0.543458756	2.873315335	0.004524221	0.044442769
cg27049053	2.395351191	0.707185984	3.387158745	0.000863088	0.014408942
cg27083627	1.546881355	0.394139725	3.924702981	0.000178204	0.004898137
cg27212917	-6.597558309	2.206244375	-2.990402325	0.003771824	0.039346851
cg27257566	2.63145901	0.604271418	4.354763323	3.57E-05	0.00157368
cg27296664	1.739009098	0.571203202	3.044466649	0.00338349	0.036513798
cg27309655	6.167988369	1.471133642	4.192677126	8.77E-05	0.003123797
cg27326620	2.863876914	0.911170356	3.143075163	0.002384714	0.029293704
cg27404676	8.105162053	1.591073091	5.094148155	2.96E-06	0.000255741
cg27419028	5.476527932	1.45543765	3.762804906	0.00033749	0.007563119
cg27501007	2.37162042	0.691202813	3.431149836	0.000967666	0.015681232
cg27501723	4.736969905	1.172501277	4.04005522	0.000131234	0.004017783
cg27540791	1.352691586	0.469570896	2.880697244	0.004423997	0.043940211
cg27548075	3.665270304	0.755031432	4.854460552	8.95E-06	0.000555103
cg27551771	1.522918242	0.460972515	3.303707253	0.00114609	0.017571022
cg27554875	1.803343655	0.439366741	4.104415482	6.01E-05	0.002327832
cg27584469	1.342911796	0.462002038	2.906722668	0.005239026	0.048780722
cg27609342	7.080457014	1.476557953	4.795244912	8.14E-06	0.000521075
ch.X.382657R	-1.810268537	0.633384316	-2.85808867	0.005250669	0.048780722
