## Supplementary Table S5 for "Age and mortality associated DNA methylation patterns on the X-chromosome in male and female samples"

cpg	estimate	std.error	statistic	p.value	fdr
cg00206414	38.9069439	10.10497907	3.850274564	0.000253606	0.010147135
cg00388637	14.2789632	4.505640563	3.169130561	0.002256329	0.036990336
cg00408231	19.32296973	6.348518785	3.043697339	0.003415249	0.045353972
cg00697812	28.2519107	8.802865238	3.209399432	0.002031346	0.035122286
cg01274846	16.33608838	4.736830273	3.448738383	0.000947941	0.022205769
cg01522249	22.02173871	7.049154789	3.124025415	0.002573545	0.039623107
cg02031980	-21.67524312	7.101530704	-3.052193116	0.003271676	0.04477798
cg02936290	-24.05929394	7.496208525	-3.209528371	0.002011113	0.034945183
cg03240752	19.91044407	5.559618181	3.581261054	0.000635667	0.017377665
cg03752015	-17.90709552	5.4112527	-3.30923291	0.001503319	0.029111723
cg03977822	14.80401541	3.775570722	3.921000692	0.000200677	0.008917742
cg04294190	25.60272998	6.114381653	4.187296678	8.29E-05	0.00561972
cg04345928	-21.15512608	6.768597565	-3.125481442	0.002613375	0.040115962
cg04490290	-22.80038006	7.33269483	-3.109413467	0.002730693	0.041214465
cg04777541	13.8344176	4.024171608	3.437829931	0.000996098	0.022862094
cg05551025	-31.18306851	7.848773151	-3.97298634	0.000172777	0.0081275
cg05876899	12.56084666	4.190349942	2.997565081	0.003793716	0.048021541
cg05911774	24.98863591	7.592266816	3.291327415	0.001562361	0.02993713
cg05939965	19.90377698	5.79623134	3.433916938	0.001020698	0.023121802
cg06282443	31.63700181	8.575086805	3.689408927	0.00043464	0.013965981
cg06614969	-28.41601037	9.415821795	-3.017900189	0.003578622	0.046319643
cg06650776	-22.5636257	6.816728516	-3.310037307	0.001509995	0.029111723
cg06803079	-13.18835154	3.416826577	-3.859824678	0.000245389	0.010010126
cg06963664	14.39462618	4.746860387	3.032451981	0.003541963	0.046080642
cg07207959	48.6237827	15.03423484	3.234204016	0.001890277	0.03374387
cg07405239	20.31258154	6.811746482	2.981993178	0.003946844	0.049067723
cg07559615	14.35319135	3.457669351	4.151117384	9.11E-05	0.005858361
cg08446143	13.17145578	4.313545486	3.053510348	0.003290396	0.044858488
cg08464305	-23.07789786	6.974605988	-3.308846106	0.00147248	0.028942459
cg08622041	22.88198278	4.743245234	4.824119701	7.71E-06	0.001751401
cg08847773	10.09101771	1.77987145	5.66952052	2.78E-07	0.000283993
cg09666541	17.03472531	5.566748444	3.060085342	0.003107894	0.043859101
cg09788161	20.35615229	5.142791446	3.958191286	0.000175292	0.008208866
cg10261003	16.76493289	5.243337423	3.197378223	0.002201957	0.036676932
cg10739728	23.42378164	5.837777934	4.012448214	0.0001467	0.007330069
cg11082630	22.82992371	5.55744036	4.10799257	0.000113108	0.006207488
cg11111271	-14.83328284	4.552380694	-3.258357295	0.0019205	0.034013083
cg11267692	18.61805364	5.387565829	3.455744993	0.000950491	0.022205769
cg11712793	19.67536797	5.832488991	3.373408505	0.001300275	0.026677349
cg12039967	-14.18558508	4.721129474	-3.004701557	0.003902734	0.048868405
cg12111783	23.1254769	6.227099265	3.713683678	0.000401778	0.013447961
cg12377327	27.77473146	5.556030197	4.999024569	4.16E-06	0.0011795
cg12482502	13.55726338	4.46477474	3.036494374	0.003331649	0.045071119
cg12737514	26.89903185	8.436755211	3.188314841	0.002118959	0.036082438
cg14751158	27.42023666	9.233719028	2.969576676	0.004050612	0.049823964
cg15075851	-13.39646996	4.021432833	-3.331267863	0.001422928	0.028292111
cg15626629	23.72920774	7.896982999	3.004844728	0.003676006	0.046929742
cg16251458	-16.56856198	4.339918562	-3.817712648	0.000287707	0.01107498
cg16925682	9.520398396	3.033744556	3.138167443	0.002572946	0.039623107
cg16962802	29.78176558	9.786973732	3.043000461	0.003344836	0.045071119
cg17533951	20.25866176	4.299058367	4.712348619	1.18E-05	0.002135663
cg17582546	14.86288416	4.646763314	3.198545559	0.002092476	0.035705434
cg17874273	31.17559024	7.393544877	4.216595795	7.33E-05	0.005242941
cg18396806	-11.71941794	3.357454438	-3.490566485	0.000860468	0.021093593
cg18397279	18.33824585	6.108942835	3.001868957	0.003825908	0.048370403
cg18748981	12.89344357	3.27360703	3.938604558	0.000206341	0.009014447
cg20129827	43.18562211	14.40973512	2.99697543	0.003753396	0.047626629
cg20372775	-19.77577671	6.128244413	-3.226988902	0.001956119	0.034390146
cg21308826	24.96370742	3.423395704	7.292089371	3.85E-10	4.02E-06
cg21662836	11.72359365	2.234086152	5.247601413	1.49E-06	0.000743175
cg21699341	17.77085123	5.465277929	3.251591495	0.001760774	0.032259237
cg21773962	25.78318811	8.362228471	3.083291517	0.003016876	0.043276421
cg22151216	-22.96865304	4.942010814	-4.6476331	1.53E-05	0.002315531
cg22226984	9.943552226	3.271236898	3.039691877	0.003300508	0.04493769
cg22903061	23.76180776	7.795459921	3.048159826	0.003265022	0.04477798
cg23214992	-22.66448878	5.282097692	-4.290812118	5.71E-05	0.004772914
cg23475462	-26.42135784	7.580844476	-3.485278972	0.000850617	0.02090115
cg23772042	17.84327406	3.991559491	4.470251313	3.01E-05	0.003347668
cg24462702	25.98375507	6.963905971	3.73120418	0.000383554	0.013205029
cg25174364	19.80950655	4.835229466	4.096911364	0.000115763	0.006207488
cg25251019	11.21854191	3.714871887	3.019900079	0.00349911	0.045848443
cg25479535	17.11481472	5.182587683	3.302368579	0.001510922	0.029111723
cg26116400	-21.32481416	4.837625756	-4.408115722	3.65E-05	0.003698378
cg26468081	31.33956872	7.637035586	4.10363005	0.000108876	0.006047846
cg27041022	19.24443545	6.145215473	3.131612802	0.002515959	0.03915672
cg27083627	-17.26228534	3.398356375	-5.079598321	3.20E-06	0.001128906
cg27286863	15.43035013	3.851485737	4.006337082	0.000165187	0.00791304
cg27525527	-46.30111108	11.43046609	-4.050675688	0.000129108	0.006741368
cg00018204	19.57979364	6.555802166	2.98663583	0.003877245	0.048724509
cg00027454	38.27226336	7.855674199	4.871925998	6.40E-06	0.001485317
cg00034731	16.04387784	4.04038593	3.970877564	0.000170457	0.008071764
cg00108056	-11.04421498	3.699850785	-2.985043348	0.00399711	0.049398604
cg00123001	22.92392566	6.239111894	3.67422897	0.000504437	0.015585312
cg00156802	32.15963604	9.932660972	3.237766408	0.00184461	0.033385209
cg00295573	16.73763459	5.317018668	3.147936021	0.00243731	0.038506549
cg00329040	24.29190131	7.780601182	3.122111099	0.002625805	0.040207163
cg00358459	27.84012877	9.13515299	3.047582104	0.003269961	0.04477798
cg00409480	15.39892327	4.582844387	3.360123532	0.001292571	0.026571493
cg00412554	18.04830779	5.287937102	3.413109391	0.001061986	0.023748007
cg00484111	16.5604991	5.377297818	3.079706511	0.003063956	0.04353319
cg00514746	17.30817067	5.5840635	3.099565518	0.002799068	0.041639127
cg00543604	27.62104278	6.372640929	4.334316508	4.79E-05	0.004271841
cg00586014	24.39908684	7.039010596	3.466266531	0.000893873	0.021523262
cg00604086	-10.58877372	3.464220686	-3.056610616	0.003159201	0.044087254
cg00692892	23.7589161	6.898024646	3.444307221	0.00097148	0.022494823
cg00698744	-20.47865609	5.390907358	-3.798740126	0.000302726	0.011454219
cg00721658	26.62449028	7.673769908	3.469545034	0.000885652	0.021459087
cg00730224	22.69826254	6.792455613	3.341687282	0.001322968	0.026931288
cg00744851	15.34321895	4.886543142	3.139892252	0.002456681	0.038654062
cg00787015	-8.862899445	2.779813385	-3.188307349	0.002136546	0.036187438
cg00817749	38.7129237	7.847729055	4.933009719	5.05E-06	0.001282379
cg00820131	26.7275449	5.163960905	5.175783743	2.23E-06	0.000993736
cg00855923	22.69847738	7.182344054	3.160316076	0.002311176	0.037653063
cg00935394	-23.90369082	4.808155228	-4.971488998	4.67E-06	0.001282379
cg00937263	-13.5699582	3.595729965	-3.773909145	0.000337543	0.01232504
cg00940232	-9.481025539	2.987275989	-3.173803015	0.002236761	0.036785025
cg00966524	15.97399644	4.293020656	3.720922333	0.000396898	0.013349763
cg01076406	27.12315046	6.561858638	4.133455466	9.69E-05	0.005988778
cg01087287	11.70251864	3.934989098	2.973964691	0.004064462	0.049876824
cg01112702	39.86138389	12.59408057	3.165088843	0.00236347	0.037682012
cg01162841	41.60075512	11.02303028	3.773985382	0.000333251	0.012253997
cg01244877	-15.01089604	4.126399531	-3.637770878	0.000557159	0.016624037
cg01282661	17.11124197	4.787303708	3.574296308	0.000650126	0.017680367
cg01296971	21.3789194	6.117168123	3.494904663	0.000837182	0.020717284
cg01336631	17.46542326	5.173700481	3.375808731	0.001208954	0.025505261
cg01522335	21.53680423	4.70990712	4.572660072	2.23E-05	0.002713165
cg01564333	40.54394117	12.20509455	3.321886692	0.001406969	0.0280957
cg01564693	20.46298123	4.91312137	4.164965547	8.65E-05	0.005683573
cg01576669	24.49817884	7.323713356	3.345048837	0.001346175	0.027297291
cg01813276	23.49508644	6.215621241	3.780006137	0.000327291	0.012163347
cg01821005	16.15594882	5.420460254	2.980549264	0.004046876	0.049823964
cg01854931	20.6200401	5.303866192	3.887737615	0.000229512	0.009587176
cg01887803	17.93657732	4.067963532	4.409227658	3.78E-05	0.003698378
cg01892695	16.83992918	5.106810029	3.297543689	0.00157894	0.030034364
cg01923531	16.04443421	5.045489118	3.179956163	0.00217482	0.036455291
cg01971322	33.80639035	7.608527739	4.443223645	3.21E-05	0.003376749
cg02026371	24.06544693	5.701280711	4.221059819	7.20E-05	0.00522325
cg02063752	12.95793526	3.149326806	4.114509562	0.000102504	0.006027463
cg02079156	19.07736602	6.059173595	3.148509565	0.002397374	0.038047299
cg02165720	-14.70273665	4.846008645	-3.033988943	0.00341755	0.045353972
cg02211783	16.57099131	4.960919222	3.340306618	0.001407072	0.0280957
cg02212907	19.35880644	6.125096208	3.160571815	0.002385334	0.037914833
cg02263204	25.02033127	6.572650127	3.806734086	0.000305271	0.01150881
cg02273788	22.71102529	4.92078896	4.615321948	1.85E-05	0.002578762
cg02279124	32.86661063	8.131449601	4.04191285	0.000136135	0.006961471
cg02350883	24.93888644	7.83731752	3.182069167	0.002209494	0.036676932
cg02419467	24.26051951	7.91532503	3.065006101	0.003094996	0.043795445
cg02537612	-18.46995486	6.058566527	-3.048568466	0.003219616	0.044474144
cg02588867	29.3348822	7.903798557	3.711491631	0.000411209	0.013593221
cg02600622	-18.79016079	4.79288256	-3.920430044	0.000211483	0.009104341
cg02616921	16.73882597	4.747664475	3.52569691	0.00076022	0.019506077
cg02637882	31.85886726	8.216500437	3.877425372	0.000244	0.009992521
cg02693068	22.32435506	4.470842968	4.993321219	4.01E-06	0.0011795
cg02726808	23.03463452	7.248312298	3.177930748	0.002226676	0.036676932
cg02758183	20.02746431	5.16016019	3.881171043	0.000265453	0.010460851
cg02764898	19.72576533	6.0279482	3.272384678	0.001659942	0.030988046
cg02830744	20.05914495	4.951510905	4.051115978	0.000127143	0.006703531
cg02877744	23.9727088	7.847867906	3.054677918	0.00315784	0.044087254
cg02881531	15.41487377	4.413859955	3.492379444	0.000822255	0.020591861
cg02923300	18.54842328	5.317266225	3.488338273	0.000844469	0.020799035
cg02939216	25.36254243	7.525434154	3.370243087	0.001235609	0.025858653
cg02940221	-10.65202201	3.334467598	-3.194519573	0.002216793	0.036676932
cg02953041	11.47600199	3.178758633	3.610214965	0.000591117	0.0167291
cg02973971	-10.99406895	3.527579334	-3.116604307	0.002650307	0.040404609
cg02977829	26.05142191	7.225990279	3.605238992	0.000571226	0.016645637
cg02999370	24.13065854	6.372476199	3.786700458	0.000313616	0.011738691
cg03027462	-21.2257143	6.774585328	-3.133138528	0.002688216	0.040832299
cg03172171	-16.31463043	5.430504497	-3.004256868	0.003709436	0.047241027
cg03183094	15.29129365	4.134613232	3.69836132	0.0004261	0.013819136
cg03191083	27.36903239	9.030662966	3.030678091	0.003391373	0.045347135
cg03199955	13.84244842	3.267115244	4.236902402	6.62E-05	0.00512458
cg03206476	14.27234816	4.665537981	3.059100198	0.003148257	0.044087254
cg03210191	25.22916887	6.591121948	3.827750279	0.000275685	0.010782688
cg03224792	26.88425827	5.62742782	4.777361724	9.22E-06	0.00192651
cg03236853	13.16888912	4.221513068	3.119471362	0.002691671	0.040832299
cg03369029	20.93865894	7.014661096	2.984985113	0.003922762	0.049001682
cg03369828	32.82144374	7.95631673	4.125205777	0.00010788	0.006047846
cg03426470	18.79728497	5.446073154	3.451530017	0.000936599	0.022080774
cg03464883	26.11958247	8.454977567	3.089255088	0.00287128	0.042113448
cg03465847	-13.5396955	4.528314137	-2.990008	0.003873778	0.048724509
cg03537374	23.8801944	6.212424544	3.843941159	0.00026272	0.010431887
cg03544771	30.97250022	6.940277379	4.462717919	3.14E-05	0.003376749
cg03552552	-20.53527248	5.965606982	-3.442277129	0.001016678	0.023080801
cg03554855	27.88979721	9.218404822	3.025447217	0.003477617	0.045681447
cg03695909	26.67855081	6.244013246	4.272660829	6.14E-05	0.004893611
cg03791434	27.30499939	9.043266228	3.019373609	0.00352897	0.046066297
cg03793368	29.95575516	6.673018253	4.489086352	3.10E-05	0.003376749
cg03828160	-21.21875449	6.828218922	-3.107509401	0.002754799	0.041383928
cg03934360	12.29706313	4.035233887	3.047422646	0.003226273	0.044494998
cg04051266	28.99127991	9.670984055	2.997759043	0.003843197	0.048530235
cg04053131	38.14008474	6.665248227	5.722230206	2.25E-07	0.000260673
cg04059980	24.11526129	6.670646061	3.615131289	0.000573039	0.016645637
cg04071770	31.24904323	9.627817248	3.245703822	0.001785234	0.032568745
cg04123347	17.19654924	5.249168775	3.276051881	0.001621085	0.030557747
cg04137897	12.58656983	3.827083589	3.288814979	0.001567571	0.029981948
cg04225254	40.86844222	8.975403947	4.553381939	2.10E-05	0.002616917
cg04241572	-15.68848618	4.017694251	-3.904848203	0.00021185	0.009104341
cg04312965	15.6102111	4.685346742	3.331708828	0.001405699	0.0280957
cg04324559	-16.24105013	5.106786587	-3.180287615	0.002208094	0.036676932
cg04324607	15.37950414	5.057179924	3.041122597	0.00328979	0.044858488
cg04342904	56.13693903	13.40961434	4.186320173	7.91E-05	0.005472501
cg04391849	27.4667312	8.12768897	3.37940235	0.001270134	0.02632921
cg04489366	23.16336709	5.655353061	4.095830417	0.000108806	0.006047846
cg04510816	36.74402313	10.49701098	3.500427238	0.000803712	0.020362393
cg04557963	14.54342712	4.833474575	3.008896994	0.003630211	0.046572846
cg04574723	19.34216191	4.455417216	4.341268386	4.55E-05	0.004145979
cg04593869	-18.42091698	4.674151566	-3.941018327	0.000196106	0.008857702
cg04598095	19.74127791	4.889127897	4.037791264	0.000133814	0.006917922
cg04641663	14.96336544	4.38486239	3.412505139	0.001069475	0.023864377
cg04751297	16.95933429	5.017593132	3.379973993	0.00119748	0.025505261
cg04765207	20.120693	4.662895602	4.315064011	5.00E-05	0.004428167
cg04784122	-12.41006843	3.935315558	-3.153512914	0.002353106	0.037682012
cg04791822	-28.09313162	8.11632488	-3.461311866	0.000924006	0.022030573
cg04861259	18.14539564	5.570398778	3.257467978	0.001716996	0.031818266
cg04867253	53.36148222	11.38477916	4.687089796	1.32E-05	0.002174474
cg04944936	-15.87208745	4.708436267	-3.370989125	0.001231536	0.025825158
cg04950711	16.4308984	4.445546115	3.696035983	0.000425222	0.013819136
cg05047411	19.23557583	4.483600866	4.290207001	5.47E-05	0.004641213
cg05066631	26.98687312	7.833561814	3.445032255	0.00099074	0.0228395
cg05070565	23.53746503	4.877045431	4.826173011	1.21E-05	0.002135663
cg05127037	25.20041877	8.266234384	3.048597172	0.003241841	0.044545461
cg05147330	31.76146044	9.315504184	3.409526721	0.001082051	0.024093517
cg05223249	14.73486186	4.625531417	3.185550055	0.002140935	0.036187438
cg05237470	18.93308419	4.847058244	3.906097933	0.000214599	0.009184647
cg05283871	21.8665367	6.902626268	3.167857544	0.002359325	0.037682012
cg05361475	16.94259791	5.005786117	3.38460284	0.00115687	0.025221692
cg05375002	22.39006885	5.179576143	4.322760826	5.35E-05	0.004577225
cg05397738	25.27123528	5.94804525	4.248662244	7.00E-05	0.00522325
cg05463948	17.07948478	5.130414511	3.329065273	0.001402981	0.0280957
cg05478253	17.03899382	5.657721095	3.011635522	0.003583862	0.046319643
cg05542153	15.67393012	3.778982037	4.147659336	9.68E-05	0.005988778
cg05570079	30.1423786	7.672676488	3.928535061	0.000196781	0.008857702
cg05587158	16.10939531	4.881647239	3.299991687	0.001506138	0.029111723
cg05699139	-12.15362373	3.497089785	-3.475353645	0.000872919	0.021293426
cg05748796	30.77597409	8.723875627	3.527786893	0.000739376	0.019303254
cg05783039	35.73652457	11.53649968	3.097692156	0.002784421	0.041539585
cg05839786	19.50320501	5.986672221	3.257770642	0.001734125	0.031995525
cg05859577	20.98328639	6.845281368	3.065365069	0.003161455	0.044087254
cg05891083	-16.49577109	5.476179914	-3.012277053	0.003647742	0.046718065
cg05903800	44.85676975	11.8836821	3.774652451	0.000332161	0.012253997
cg05996238	17.22562764	4.175068894	4.125830754	9.79E-05	0.00600592
cg06036585	19.85571812	5.851533544	3.393250328	0.001129658	0.02483582
cg06122016	17.04685997	4.723793025	3.60872288	0.000579953	0.016645637
cg06138173	32.41577951	10.16620523	3.188582051	0.002141515	0.036187438
cg06232846	20.94084076	4.859134228	4.30958269	5.10E-05	0.004477618
cg06298361	-10.34257415	2.989208105	-3.459971265	0.000915258	0.021871946
cg06307153	54.94112136	16.98115103	3.235417981	0.001857994	0.033453495
cg06308972	28.17780964	5.617466637	5.016106274	3.92E-06	0.0011795
cg06375559	23.36265678	7.274758099	3.211468542	0.002046728	0.035212486
cg06379640	23.52686033	4.990913326	4.71393887	1.16E-05	0.002135663
cg06428055	-16.44495987	5.360302327	-3.067916483	0.003229647	0.044494998
cg06448666	16.77197749	5.623205928	2.982636187	0.004079246	0.049999493
cg06475811	21.9622482	6.899184946	3.183310547	0.002224676	0.036676932
cg06479978	26.9670474	8.634150281	3.123300675	0.00257628	0.039623107
cg06552195	21.41470832	5.679061469	3.770818196	0.000340467	0.012388507
cg06656651	35.61195102	11.79769014	3.018552836	0.003519819	0.046061992
cg06659128	-14.02314247	3.435310586	-4.082059574	0.000119098	0.006313384
cg06814121	28.01772769	7.522596806	3.724475525	0.000394321	0.013349763
cg06891491	48.28957424	13.88113435	3.478791648	0.000874737	0.021293426
cg06944211	16.60621267	5.55907919	2.987223622	0.003945563	0.049067723
cg06957108	25.20001647	5.31789508	4.73872013	1.12E-05	0.002135663
cg06980881	-15.48009569	4.368881202	-3.543263132	0.000699436	0.018585783
cg07004091	14.22078703	4.774847665	2.978270308	0.003970777	0.049189589
cg07069660	16.21629416	4.164740654	3.893710439	0.000230445	0.009587789
cg07198771	20.38207588	6.535102196	3.118861077	0.002616008	0.040115962
cg07258624	22.78201451	5.480397298	4.157000537	9.48E-05	0.005928801
cg07274490	14.9667186	3.958723569	3.78069303	0.000391554	0.013349763
cg07352612	52.59979169	10.36128682	5.076569409	2.91E-06	0.001126384
cg07395961	39.23003262	12.81942652	3.060201839	0.003130917	0.044055009
cg07419680	51.84778245	16.29600408	3.18162552	0.002178848	0.036464285
cg07494987	11.69709485	3.466815272	3.374017343	0.001197698	0.025505261
cg07520860	17.61590688	3.768821313	4.674115702	1.35E-05	0.002174474
cg07621042	20.30160936	6.099030515	3.328661712	0.001391721	0.028057422
cg07772467	8.84435197	2.604803057	3.395401409	0.001161284	0.025265182
cg07792041	-14.6035596	3.535046593	-4.131079807	9.83E-05	0.00600592
cg07806797	34.90222285	11.11564427	3.13991902	0.002523492	0.039215513
cg07811386	-18.49678238	5.207086363	-3.552232687	0.000687957	0.018327396
cg07903515	26.15507273	7.402303307	3.533369499	0.000727973	0.019101063
cg07929447	17.15680552	5.327809535	3.220236274	0.001960696	0.034412679
cg07934503	20.2024501	5.059032887	3.993342314	0.000159878	0.007729667
cg07951921	32.13252187	6.245791546	5.144667674	2.38E-06	0.000993736
cg08060890	20.99994842	6.821758404	3.078377623	0.002946713	0.042615168
cg08117103	15.40110674	4.267508887	3.608922007	0.000581407	0.016645637
cg08196960	-27.39809324	6.168390729	-4.44169224	3.17E-05	0.003376749
cg08266027	18.42193101	5.511326439	3.342558497	0.001332948	0.02708166
cg08275726	37.37578823	10.44434635	3.578566525	0.000627914	0.017248303
cg08341323	19.81998136	4.116907144	4.814289141	8.52E-06	0.001854601
cg08420056	21.0138927	4.58321563	4.584967062	2.10E-05	0.002616917
cg08625693	23.47957562	6.811142775	3.447229988	0.000949997	0.022205769
cg08627621	27.63197951	8.683964064	3.181954613	0.0021602	0.036330867
cg08699828	30.62194542	8.806626185	3.477148317	0.000894433	0.021523262
cg08769044	18.65567182	5.158071927	3.616791717	0.000584439	0.016645637
cg08823898	23.81663869	6.645499313	3.583874976	0.000616926	0.017089026
cg08871010	19.24595213	6.390068769	3.01185368	0.003591172	0.046356747
cg08951164	43.66287336	10.34666792	4.219993693	7.16E-05	0.00522325
cg09035532	44.52871129	9.693294309	4.5937645	1.84E-05	0.002578762
cg09049334	28.34516105	5.889175579	4.813094918	8.15E-06	0.001810494
cg09099391	19.73587388	6.159559983	3.204104503	0.002039506	0.035146134
cg09127325	24.34010107	6.371489309	3.820158818	0.000281965	0.01094632
cg09140084	16.77823633	4.087681839	4.104584699	0.000107963	0.006047846
cg09275137	-16.00749148	5.175190531	-3.093121187	0.002818392	0.041689044
cg09300348	-24.338625	6.049924407	-4.022963489	0.000151094	0.007450977
cg09335829	18.67351615	5.62275235	3.321063242	0.001434512	0.028372365
cg09342877	26.42997741	5.512414916	4.794627729	8.76E-06	0.001866857
cg09370051	-19.96636225	4.381103054	-4.557382469	2.08E-05	0.002616917
cg09510036	22.88899783	5.888426459	3.887116192	0.000223901	0.009390354
cg09541777	27.00292278	5.903755151	4.573855469	2.02E-05	0.002616917
cg09740875	42.18269412	11.22466073	3.758037336	0.000345156	0.012443251
cg09912589	19.12654577	5.663260671	3.377302737	0.001199063	0.025505261
cg09989237	21.6662916	5.0762718	4.268150417	5.97E-05	0.004868652
cg10028049	17.36930583	5.106129246	3.401658084	0.001118023	0.024631891
cg10062550	25.00144325	4.985665307	5.014665388	3.68E-06	0.0011795
cg10064814	18.09482666	5.881099039	3.076776389	0.002962597	0.042673656
cg10084932	16.5088864	5.560744172	2.968826813	0.004058611	0.049863618
cg10091155	23.42768988	6.369018621	3.678383009	0.000451603	0.014346926
cg10155960	-15.61033787	3.771234248	-4.139318016	0.000102738	0.006027463
cg10188659	27.41664421	6.381290452	4.296410643	5.35E-05	0.004577225
cg10194937	16.06206173	5.089330602	3.156026398	0.002362476	0.037682012
cg10288121	22.57697167	5.797532964	3.894237741	0.000218143	0.009222924
cg10339201	20.96691505	4.401675691	4.763393879	1.03E-05	0.002084184
cg10349721	22.35619389	5.941042055	3.76300886	0.000349514	0.01254286
cg10421691	17.46568785	5.791375244	3.015810081	0.003581049	0.046319643
cg10455133	-19.09015158	5.116814452	-3.730866491	0.000416478	0.013634117
cg10461324	31.89898262	9.438775216	3.379567994	0.001199838	0.025505261
cg10465607	14.11636727	4.315908006	3.270775755	0.001647929	0.030952013
cg10535814	22.50180823	5.67517242	3.964955876	0.000178528	0.008286089
cg10646076	-25.8002337	8.287252178	-3.113243466	0.002760349	0.041383928
cg10647025	19.89614127	6.484991182	3.06802904	0.003060193	0.04353319
cg10860270	18.53838623	5.489509455	3.377056982	0.001202355	0.025505261
cg11019890	17.20485988	3.70513982	4.64351164	1.50E-05	0.002315531
cg11049750	25.27049794	8.488692926	2.97695984	0.004026798	0.049647993
cg11085564	21.62024616	4.658529098	4.641002707	1.57E-05	0.002340523
cg11186522	14.23342564	4.610689191	3.087049473	0.002883638	0.042235385
cg11276914	32.8269859	7.970800133	4.118405349	0.000100715	0.006027463
cg11434986	25.18874282	6.28800534	4.005839921	0.000149943	0.007450977
cg11475880	21.86516105	4.831223964	4.525801579	2.32E-05	0.002789369
cg11565980	22.60791287	4.600662472	4.914055966	6.01E-06	0.001427335
cg11640333	25.34434943	5.735763923	4.418652819	3.73E-05	0.003698378
cg11707753	48.73996488	9.900006698	4.923225445	5.28E-06	0.001282379
cg11714014	25.86237144	7.414782936	3.487947209	0.000833986	0.020717284
cg11717930	15.97626707	4.425699971	3.609884802	0.000562643	0.016644997
cg11824101	30.97416818	7.918834934	3.911455212	0.000206936	0.009014447
cg11861581	19.82208955	6.063475765	3.269096854	0.001661717	0.030988046
cg11898648	20.27725524	5.453530348	3.71818876	0.000411697	0.013593221
cg11913917	14.63298326	4.736856015	3.089176283	0.002851638	0.042002329
cg12061216	52.82434389	15.69262784	3.366188534	0.001231041	0.025825158
cg12075996	16.67618973	5.364665622	3.108523607	0.002694001	0.040832299
cg12130976	17.29037432	5.250734085	3.292944195	0.001542395	0.029608888
cg12275687	-23.65941809	7.79153672	-3.036553499	0.003375878	0.045197811
cg12289482	26.81080502	8.052352226	3.329561881	0.00140421	0.0280957
cg12464216	-11.54631578	3.566384565	-3.237540869	0.001856989	0.033453495
cg12530936	-11.9425561	3.967673895	-3.009964129	0.003622803	0.046534977
cg12584889	25.14523151	7.300923711	3.444116457	0.000999472	0.022889232
cg12591117	-14.23832359	4.659504177	-3.055759379	0.003151493	0.044087254
cg12596096	19.44637834	5.73889675	3.388522078	0.001146316	0.02504388
cg12618044	18.26113788	5.562978608	3.28261875	0.001602653	0.030370703
cg12653105	-10.18927753	3.367005074	-3.026213891	0.003527038	0.046066297
cg12742739	22.53651635	4.850585571	4.646143444	1.53E-05	0.002315531
cg12872238	37.75434427	11.43188363	3.302547986	0.001498402	0.029111723
cg12875534	-16.53068649	5.220402127	-3.16655424	0.00233846	0.037682012
cg12900151	25.08612963	4.271106651	5.873449594	1.46E-07	0.000218203
cg12909479	20.41773418	5.498390027	3.713402302	0.000403434	0.01346027
cg13030539	23.2772373	5.280745114	4.407945622	3.79E-05	0.003698378
cg13095698	20.46093542	5.976318791	3.423668671	0.001024111	0.023148898
cg13098917	15.60785054	4.937855324	3.160856184	0.002301929	0.037561001
cg13100667	33.07494539	10.40928898	3.177445209	0.002190462	0.036599992
cg13140135	27.78706615	7.275580401	3.819223295	0.000288461	0.01107498
cg13174077	12.12233922	3.376603671	3.590098336	0.00060204	0.016855507
cg13270115	24.51414186	7.534562767	3.253558649	0.001782147	0.032568745
cg13272357	32.1164202	8.748363676	3.671134556	0.000460363	0.01452439
cg13443410	-20.71868484	6.746037865	-3.071237555	0.003026614	0.04332099
cg13489005	-15.28340566	5.045001074	-3.029415741	0.003406577	0.045353972
cg13498184	15.15763553	4.072675749	3.721787952	0.00039089	0.013349763
cg13501581	17.76035282	4.914199218	3.614088894	0.000559048	0.016632878
cg13506244	14.15692768	3.773904001	3.751268627	0.000354166	0.012623064
cg13524834	29.82299904	7.032706024	4.240615055	7.11E-05	0.00522325
cg13664798	33.42607926	7.688993719	4.347263177	4.51E-05	0.004145979
cg13668826	14.2637955	4.640004441	3.074090915	0.003090726	0.043794376
cg13713253	18.56140723	5.481356406	3.386279938	0.001188099	0.025505261
cg13781721	17.71706317	5.837275002	3.035159927	0.003344668	0.045071119
cg13794642	23.31556059	5.56605166	4.188886848	7.87E-05	0.005472501
cg13859943	21.14100205	6.655126637	3.176649101	0.00221151	0.036676932
cg13864549	27.0107146	6.126498021	4.408834298	3.57E-05	0.003654134
cg14024637	21.42704924	4.928443557	4.347630037	4.54E-05	0.004145979
cg14027817	18.83030029	5.225784509	3.603344198	0.000586574	0.016645637
cg14107638	30.27104532	9.790876524	3.091760503	0.002829802	0.041798618
cg14108922	18.70215585	5.382360612	3.474712528	0.00088087	0.02139284
cg14111132	34.89244043	7.777790989	4.486163293	2.69E-05	0.003161881
cg14134864	17.88917335	4.280102192	4.179613605	8.71E-05	0.005683573
cg14144571	26.88205189	8.866015299	3.032033104	0.003410936	0.045353972
cg14232368	28.65935382	6.291569633	4.555199337	2.09E-05	0.002616917
cg14303974	33.47211701	10.91905205	3.065478289	0.003082585	0.043738366
cg14354270	15.64778756	4.445689348	3.519766304	0.000753164	0.019386384
cg14389582	21.20674304	5.642750106	3.758228282	0.000344937	0.012443251
cg14464718	23.65919454	6.322621342	3.741991377	0.000364112	0.012846035
cg14506716	19.67726411	5.836346933	3.3715035	0.001206794	0.025505261
cg14508997	19.5862723	6.245413807	3.136104813	0.002515783	0.03915672
cg14562337	19.51707286	5.798457908	3.365907483	0.001269325	0.02632921
cg14696586	33.32881527	10.78509907	3.090265101	0.002912734	0.04242851
cg14726139	26.28957473	8.089692463	3.249761947	0.001834254	0.033255415
cg14736837	23.4361844	6.975023063	3.360015328	0.00127799	0.026375582
cg14805868	-25.51849719	8.124862309	-3.140791342	0.002446273	0.038589771
cg14923379	23.37683516	7.001417098	3.338871951	0.001374855	0.027824836
cg15208718	35.21865013	11.26827243	3.125470239	0.002559438	0.039597352
cg15231886	-15.5325832	4.608556324	-3.370379379	0.001228763	0.025825158
cg15338441	17.70876489	5.616624049	3.152919749	0.002406052	0.038070306
cg15450752	36.54777994	7.898066729	4.627433673	1.65E-05	0.002420889
cg15465300	21.25593191	5.91037112	3.596378549	0.000593048	0.016738369
cg15474769	13.83214389	4.388072451	3.152214109	0.002362308	0.037682012
cg15490039	-28.31042873	7.107936863	-3.982931935	0.000180323	0.008332366
cg15521097	13.03136271	4.12596166	3.15838192	0.002371904	0.037758825
cg15594578	24.85829179	7.202905814	3.451147694	0.000938798	0.022080774
cg15614573	23.68345113	6.158152784	3.845869363	0.00027297	0.010716652
cg15627188	26.39869067	8.696983848	3.035384581	0.003344336	0.045071119
cg15677355	21.30317763	6.460739831	3.297327889	0.001518101	0.029196177
cg15698953	14.2897621	3.835482129	3.725675579	0.000384404	0.013205029
cg15731038	19.6648551	5.882740525	3.342805113	0.001318376	0.026890242
cg15735483	31.508054	9.671731589	3.257746941	0.001718424	0.031818266
cg15749276	23.137702	7.380485052	3.134983926	0.002492519	0.038981583
cg15804018	28.42220201	7.878803363	3.607426242	0.000567519	0.016645637
cg15870894	18.92675917	4.776404761	3.96255345	0.000193093	0.008767255
cg15940237	18.83453477	5.845891811	3.221841145	0.001915358	0.034013083
cg16091895	-53.13547287	12.59918793	-4.217372831	7.48E-05	0.005313437
cg16141290	19.0821882	5.635968864	3.38578666	0.001177421	0.025457157
cg16144476	19.29211634	5.979086698	3.226599197	0.001888737	0.03374387
cg16146457	21.00168947	5.1503309	4.077735951	0.000115911	0.006207488
cg16149200	27.66747998	6.657390425	4.155904674	9.39E-05	0.00590534
cg16158045	24.27091417	7.046171946	3.444553207	0.001011	0.023052116
cg16211077	19.66396679	5.63490137	3.489673643	0.000836279	0.020717284
cg16349029	16.19726966	4.529378272	3.576047018	0.000628072	0.017248303
cg16355818	19.41075519	6.302785508	3.079710577	0.002933363	0.042605154
cg16426291	31.25693025	6.176665628	5.060486051	3.24E-06	0.001128906
cg16429758	24.12952715	6.623069557	3.643254377	0.000511039	0.015740284
cg16564271	14.3825173	4.779826895	3.009003802	0.00361057	0.046492211
cg16613750	11.9933743	2.737618607	4.380951486	3.94E-05	0.003795186
cg16613854	24.34565703	7.221366757	3.371336459	0.001257059	0.026202523
cg16653057	-21.43934032	5.126183305	-4.182320265	8.26E-05	0.00561972
cg16722818	21.1655281	6.727020188	3.146345263	0.002469878	0.038728137
cg16734967	21.5858084	7.221067934	2.989282	0.003876014	0.048724509
cg16786117	24.78441444	6.856786798	3.614581461	0.000554675	0.016624037
cg16789335	18.39457927	5.13726186	3.580619359	0.000619262	0.017108352
cg16821967	28.13865143	8.972174049	3.136213284	0.002493507	0.038981583
cg16869809	19.50669795	4.565766698	4.27238167	7.02E-05	0.00522325
cg16946767	24.06056731	7.399547538	3.25162683	0.001751639	0.032194362
cg17037297	23.39815259	7.119997587	3.286258501	0.001593927	0.030264329
cg17073891	23.41159571	6.002010919	3.900625311	0.000217296	0.009222924
cg17074762	-8.118447355	2.522606114	-3.218277839	0.001955292	0.034390146
cg17137203	16.38659629	4.734265011	3.461275669	0.000965128	0.022441411
cg17198372	20.64235074	5.715838966	3.611429724	0.000568302	0.016645637
cg17239904	-12.15931635	3.436026434	-3.538772646	0.000746749	0.019382382
cg17291924	38.88375371	11.84760802	3.281991912	0.001605346	0.030370703
cg17293395	17.18629905	5.680564712	3.025456081	0.003498822	0.045848443
cg17345128	-26.87883743	8.941058583	-3.006225402	0.003650478	0.046718065
cg17385437	15.55231842	4.399784101	3.534791268	0.000718312	0.018990712
cg17390497	16.61933048	4.664703038	3.562784244	0.000668856	0.018041614
cg17391028	35.0836577	9.040926351	3.880537938	0.00023492	0.009687656
cg17511128	21.6560168	6.558288696	3.302083487	0.001575487	0.030023373
cg17527404	25.58653237	8.34595723	3.065739694	0.003106402	0.043859101
cg17546454	31.85929801	8.855514484	3.597678945	0.000585682	0.016645637
cg17609680	27.974258	7.47575021	3.742000096	0.000364102	0.012846035
cg17627526	19.45239427	5.199708346	3.741054877	0.000370301	0.01297669
cg17651942	23.01047882	6.754355037	3.406761815	0.001087608	0.024131504
cg17718322	-25.29799756	7.231843084	-3.498139723	0.000807242	0.020362393
cg17725595	19.42001121	6.264286449	3.100115452	0.002768249	0.041416649
cg17758324	15.5985282	3.327391363	4.687915097	1.30E-05	0.002174474
cg17835180	-21.3545748	7.094168114	-3.010159114	0.003616336	0.046509104
cg17914927	17.964777	5.345825554	3.36052436	0.001273221	0.02632921
cg17973147	20.45337715	5.538161	3.693171281	0.00045414	0.014371461
cg18003012	-15.28002325	4.781107397	-3.195917176	0.002078865	0.035647927
cg18013550	14.68213229	4.929054022	2.978691698	0.003969864	0.049189589
cg18015266	23.68246766	6.34905252	3.730079029	0.000378824	0.013143041
cg18119675	21.8371915	7.33901288	2.97549437	0.004006291	0.049453537
cg18144073	-11.64032566	3.190323048	-3.648635414	0.000515101	0.015740284
cg18154457	18.43525912	4.61403642	3.995473256	0.000154702	0.007549321
cg18230558	-21.61674881	6.084008951	-3.553043558	0.000686732	0.018327396
cg18389023	14.3615471	4.150558067	3.460148458	0.000928599	0.022080774
cg18392465	17.09701603	4.373229983	3.909471054	0.000207169	0.009014447
cg18431579	18.29446517	4.678726264	3.910137961	0.000209054	0.009058738
cg18463605	12.44921302	4.095420923	3.0397884	0.003374198	0.045197811
cg18496230	19.35572808	5.234750569	3.697545437	0.000430862	0.013887309
cg18497064	20.14653802	5.058947922	3.982357268	0.000170819	0.008071764
cg18521137	30.86084672	6.952776716	4.438636243	3.23E-05	0.003376749
cg18617394	27.47105445	6.934872659	3.961291836	0.000177733	0.008285992
cg18674692	16.8314945	4.629107456	3.636012915	0.000520235	0.015793076
cg18702239	21.17713272	6.998752135	3.025844081	0.003446665	0.045539672
cg18765710	15.52881541	4.775353289	3.251867343	0.001745944	0.032156778
cg18967728	18.95550987	6.247707829	3.033994288	0.003355847	0.045161231
cg18983126	14.91975867	4.810427007	3.10154559	0.002762099	0.041383928
cg18987659	17.64841043	5.701532227	3.095380281	0.002805596	0.041655944
cg19058005	12.69581376	4.010285984	3.165812564	0.002327556	0.037682012
cg19250658	27.83076381	8.010760836	3.474172352	0.000871464	0.021293426
cg19318920	16.89945772	3.333873374	5.069016074	3.48E-06	0.001170739
cg19330011	17.54396113	4.970951037	3.529296708	0.000751301	0.019386384
cg19405200	-16.96937234	4.742177194	-3.578392718	0.000644023	0.017560146
cg19522972	14.53266261	3.561957895	4.079964737	0.000114987	0.006207488
cg19523014	-57.19309069	15.4345848	-3.705515338	0.000418184	0.013647185
cg19572242	-8.845182384	2.968116281	-2.98006599	0.003959288	0.0491639
cg19599472	18.59068927	4.810155716	3.864883045	0.000252481	0.010140992
cg19622940	24.43530431	6.895849044	3.543480166	0.000703429	0.018644448
cg19863639	24.12610974	6.262238907	3.852633235	0.000258005	0.010283752
cg19879210	18.8196529	4.770408436	3.945082094	0.000185467	0.008457787
cg19888047	-15.49045701	4.992356205	-3.102834888	0.002753279	0.041383928
cg19937098	17.97144976	4.305420166	4.174145395	8.49E-05	0.00562884
cg20015672	19.97728816	3.886959364	5.139567022	2.30E-06	0.000993736
cg20123374	21.05338652	4.75142754	4.430960241	3.45E-05	0.003565005
cg20274980	15.61399705	5.064555506	3.082994555	0.00291244	0.04242851
cg20310902	23.02636417	7.0059042	3.286708398	0.00163182	0.030704671
cg20359650	18.14017741	4.976325646	3.645295486	0.000516989	0.015740284
cg20430101	14.48265846	4.855272858	2.982872207	0.003899802	0.048868405
cg20461691	30.1360442	8.981992801	3.355162364	0.001308988	0.026803452
cg20521104	35.0104592	6.46405989	5.416171849	1.03E-06	0.000687203
cg20664034	25.3209065	7.39835113	3.422506726	0.001034752	0.023247622
cg20687573	24.81918531	7.117158366	3.487232409	0.000836438	0.020717284
cg20774140	19.99586787	5.83367224	3.427663923	0.001014308	0.023077157
cg20787451	22.95169954	5.719114499	4.013156153	0.000145075	0.007283759
cg20789378	35.36101098	8.264476198	4.278675398	5.84E-05	0.004807504
cg20818151	-18.21507769	5.944370851	-3.064256613	0.00312829	0.044055009
cg20849987	20.15985396	6.235627328	3.233011356	0.001849575	0.033417147
cg20851325	-16.64394214	3.358150435	-4.956282472	5.17E-06	0.001282379
cg20945035	-13.30301341	3.880351262	-3.428301335	0.001027965	0.023185838
cg20947407	23.62464289	6.562632688	3.599872797	0.000585221	0.016645637
cg20978230	21.40483759	7.04447815	3.038527075	0.003311491	0.045026281
cg21030559	30.4875965	8.195794906	3.719907202	0.000409828	0.013593221
cg21036593	19.55952672	6.46678043	3.02461587	0.00344938	0.045539672
cg21043160	17.11017529	5.631382082	3.038361639	0.003327876	0.045071119
cg21087701	25.10318521	7.459702769	3.365172312	0.001270829	0.02632921
cg21090723	31.68148684	7.416682903	4.271651795	5.85E-05	0.004807504
cg21120047	14.12659948	4.279881804	3.300698507	0.001505195	0.029111723
cg21128398	33.94037378	8.053240742	4.214498842	7.30E-05	0.005242941
cg21137707	25.68959309	5.990721546	4.288230206	5.57E-05	0.004691652
cg21155787	-48.44086737	10.60411252	-4.568120837	1.99E-05	0.002616917
cg21268806	24.63336616	7.534045818	3.269606631	0.001654482	0.030988046
cg21288474	27.48455857	7.879090272	3.488290859	0.000835633	0.020717284
cg21305413	16.21140139	5.348491223	3.031023276	0.003413229	0.045353972
cg21562836	20.65625625	6.727218723	3.070549227	0.003181828	0.04418594
cg21593903	19.47287701	5.191056442	3.751235847	0.00035377	0.012623064
cg21664443	19.15925522	4.691864895	4.083505312	0.000114263	0.006207488
cg21757148	27.44163817	6.828515772	4.018682696	0.00014317	0.007225334
cg21757436	21.57325222	5.717724057	3.773048858	0.000328758	0.012174533
cg21860846	-9.12443005	2.602701753	-3.50575322	0.000806612	0.020362393
cg21909948	15.96489416	5.276514911	3.025651292	0.003577733	0.046319643
cg21910941	-16.66608288	4.53736962	-3.673071466	0.000474493	0.014925079
cg22133177	-13.37413198	4.405577714	-3.035727173	0.003537484	0.046080642
cg22139325	-9.980926526	2.798863902	-3.566063544	0.000685112	0.018327396
cg22222592	10.82586272	3.114736855	3.475690958	0.00093799	0.022080774
cg22321559	-13.7645475	4.157204948	-3.311010083	0.001498214	0.029111723
cg22484503	-14.19942877	4.612533184	-3.078444796	0.002951043	0.042615168
cg22618269	30.565244	10.04107908	3.044019847	0.003362545	0.045173083
cg22650104	22.9798667	6.074730355	3.782862013	0.00033633	0.012323836
cg22651103	-9.061835418	2.928510642	-3.094349492	0.002926906	0.042570584
cg22655232	20.93214513	5.933307697	3.527904872	0.000765619	0.019548565
cg22773241	20.9919917	6.986322051	3.004727173	0.003662721	0.046817372
cg22834521	16.73371114	5.399275954	3.099250952	0.002780887	0.041539585
cg22840251	24.76088149	6.041234345	4.098646084	0.000107941	0.006047846
cg22845087	24.41661669	7.52384868	3.245229633	0.001823036	0.0331095
cg22874828	20.89677433	4.937444029	4.232306069	7.04E-05	0.00522325
cg22887748	10.48773647	3.481457716	3.012455508	0.003580451	0.046319643
cg22901146	19.09071005	5.398200543	3.536495152	0.000734073	0.019212842
cg22921643	12.64670764	3.082765999	4.102389751	0.000106318	0.006047846
cg22978992	16.81675445	5.553307088	3.028241404	0.003417943	0.045353972
cg22985134	36.16682581	10.4315583	3.467058782	0.000894484	0.021523262
cg23090195	41.78050917	10.19497235	4.098148356	0.000108537	0.006047846
cg23091067	19.23737608	5.612489617	3.427601189	0.00101045	0.023052116
cg23124111	-15.81538213	3.926338473	-4.028023116	0.000204878	0.009014447
cg23210456	16.50319554	5.377035386	3.069199727	0.003029896	0.04332099
cg23360535	-14.94344856	3.437915223	-4.346659993	4.74E-05	0.004270123
cg23404612	19.35517485	6.061656655	3.193050341	0.002088511	0.035696109
cg23485564	25.92186958	5.769500783	4.492913782	2.74E-05	0.003183944
cg23533179	17.65160106	5.59275486	3.156154973	0.002335249	0.037682012
cg23955970	17.7026418	4.941257579	3.582618698	0.000615855	0.017089026
cg24253627	22.25882116	5.600522026	3.974419001	0.000166448	0.007937039
cg24266622	35.17552722	6.492092184	5.418211299	7.67E-07	0.000572105
cg24281651	14.62352832	2.85781477	5.117031543	2.59E-06	0.001039697
cg24290043	24.82286589	4.391216432	5.652845009	2.99E-07	0.000283993
cg24331682	23.47880274	6.33451491	3.706487879	0.000429837	0.013887309
cg24332600	22.90945601	4.53318006	5.05372734	3.17E-06	0.001128906
cg24397762	19.11752207	5.037366499	3.795142178	0.000318668	0.01188519
cg24559969	29.24958193	9.015663953	3.244307029	0.001787024	0.032568745
cg24618413	10.44364852	2.5118641	4.157728325	9.11E-05	0.005858361
cg24663569	14.53047205	4.596730223	3.16104521	0.002323225	0.037682012
cg24713382	20.45207901	6.00812825	3.404068315	0.001088379	0.024131504
cg24774564	17.44696754	5.574198326	3.129950985	0.00253107	0.039274836
cg25039417	15.82417305	4.757510068	3.326145992	0.001389595	0.028057422
cg25231425	24.44124221	7.211310865	3.389292552	0.001191477	0.025505261
cg25316166	-17.21254221	5.414564754	-3.178933671	0.002222044	0.036676932
cg25366157	-12.07626858	4.050871578	-2.981153154	0.003945547	0.049067723
cg25434856	15.2233074	4.763568883	3.19577774	0.002076253	0.035647927
cg25497157	34.64187586	8.134247123	4.258768554	6.12E-05	0.004893611
cg25525572	20.6550043	6.772317255	3.049916819	0.003215641	0.044474144
cg25685838	20.34282881	5.439671872	3.739716161	0.000368577	0.012959758
cg25686125	22.56141168	5.349424179	4.21754023	7.08E-05	0.00522325
cg25704253	19.18109121	4.040634605	4.747049185	1.06E-05	0.002084184
cg25708912	25.20147975	5.312460119	4.743843564	1.04E-05	0.002084184
cg25731337	15.369276	4.117012983	3.733113318	0.000383982	0.013205029
cg25818915	8.623989922	2.128921491	4.050872688	0.000132774	0.006898283
cg25831435	27.9143727	6.004111039	4.649209936	1.53E-05	0.002315531
cg25934633	23.37374521	6.531502537	3.578616876	0.000629283	0.017248303
cg25988570	13.1770386	4.318864563	3.05104233	0.00321684	0.044474144
cg25989738	32.10126958	10.72846048	2.992159933	0.003872252	0.048724509
cg26028155	18.37044153	4.139328737	4.438024303	3.21E-05	0.003376749
cg26051590	21.6051703	6.672294676	3.238041985	0.00188102	0.033693805
cg26068514	14.72309109	4.504339517	3.268645944	0.001658817	0.030988046
cg26129027	28.20154581	7.504561559	3.757920511	0.000345547	0.012443251
cg26180209	11.00015819	3.614238476	3.043561807	0.003339447	0.045071119
cg26288719	20.85090078	6.47954711	3.217956506	0.001952299	0.034390146
cg26328611	15.35027289	5.078249396	3.022748924	0.003470716	0.045681447
cg26352143	20.7475578	6.719696967	3.087573428	0.002865183	0.042113448
cg26362813	18.66407126	6.045463356	3.087285484	0.002869522	0.042113448
cg26406249	31.98397766	9.82557479	3.255176246	0.00175415	0.032194362
cg26417435	18.4367482	5.746092446	3.208571455	0.002006268	0.034945183
cg26461352	12.68750339	2.976245131	4.262922854	6.22E-05	0.004917235
cg26500539	17.75510684	5.65621243	3.139045264	0.002457751	0.038654062
cg26502984	37.91442206	10.9668052	3.45719846	0.000993459	0.022851743
cg26668105	20.55052249	6.292115615	3.266075156	0.00167446	0.031170023
cg26699341	14.99593183	4.107670885	3.650714054	0.000497975	0.015457075
cg26703008	22.19475425	6.556242827	3.385285571	0.001186176	0.025505261
cg26710619	24.04358601	6.960963208	3.454060205	0.000937024	0.022080774
cg26800155	-10.68128738	2.857332251	-3.738202785	0.00037658	0.013143041
cg26809968	13.86644205	4.427533378	3.13186618	0.002571362	0.039623107
cg27118658	-17.90555441	4.31504541	-4.149563379	9.16E-05	0.005858361
cg27138147	-20.57310434	5.894390072	-3.490285523	0.00084095	0.020761335
cg27151361	32.74678031	9.871712456	3.317234011	0.001432966	0.028372365
cg27167381	22.80243921	7.367790562	3.094881568	0.002808176	0.041655944
cg27207932	43.51262901	11.39274314	3.819328539	0.000291325	0.011143982
cg27301033	-19.20364312	5.395532734	-3.55917461	0.000670319	0.018041614
cg27301423	19.99620269	6.655289253	3.004558018	0.003741217	0.047529846
cg27313362	22.16004314	6.689713058	3.312555105	0.001465146	0.028868901
cg27321748	26.01196378	7.190016317	3.617789255	0.000575569	0.016645637
cg27419400	-23.77349521	5.683131442	-4.183168286	8.48E-05	0.00562884
cg27425779	22.99612557	5.582496149	4.119326724	0.000102608	0.006027463
cg27436891	15.75919067	4.740078032	3.324669038	0.001419046	0.028280715
cg27437966	13.97201049	3.376575147	4.137923748	9.93E-05	0.006024678
cg27443052	50.83048954	11.65465049	4.361391152	4.40E-05	0.004145979
cg27504079	22.3910046	5.886022451	3.804097722	0.000296348	0.011253696
cg27545072	26.51970225	5.806730745	4.567062503	2.01E-05	0.002616917
cg27548655	27.22369541	6.393079889	4.258306776	6.55E-05	0.005105442
cg27554171	18.79548169	6.125475708	3.068411759	0.003032428	0.04332099
cg27564716	23.39989832	7.56625199	3.092667063	0.002836332	0.041835903
cg27565450	19.49610469	6.100558564	3.195790105	0.002083047	0.035661089
ch.X.255793R	-29.53720174	8.031463149	-3.677686269	0.000451991	0.014346926
ch.X.1002740R	-40.59792117	11.08505607	-3.662401064	0.000482381	0.015127654
ch.X.1158406R	-35.77201772	10.61380375	-3.370329673	0.001243628	0.025974413
ch.X.92148261F	-18.17939229	5.851186017	-3.106958527	0.002720111	0.041168287
ch.X.1776338R	-37.05886406	11.71010235	-3.16469173	0.002344768	0.037682012
ch.X.2195099F	-21.85174403	6.648117521	-3.286907003	0.001572131	0.0300142
