## Supplementary Table S10 for "Age and mortality associated DNA methylation patterns on the X-chromosome in male and female samples"

sep=
cpg	estimate	std.error	robust.se	statistic	p.value	conf.low	conf.high	fdr
cg00114625	-0.322435386	0.16056809	0.084475989	-3.81688799	0.000135145	-0.488005281	-0.156865491	0.02957796
cg04413754	-1.672803471	0.511362043	0.405213212	-4.128205648	3.66E-05	-2.467006773	-0.878600169	0.01370304
cg05941375	-5.128761271	1.390679406	1.237292848	-4.145147432	3.40E-05	-7.553810691	-2.703711851	0.013168552
cg08343300	0.404818611	0.16550666	0.09702089	4.172489168	3.01E-05	0.214661162	0.59497606	0.012836571
cg15322230	-1.762025184	0.533908857	0.474829395	-3.71085953	0.000206557	-2.692673696	-0.831376672	0.038033577
cg15907464	0.380798507	0.143368241	0.081088458	4.696087632	2.65E-06	0.221868049	0.539728965	0.00198432
cg16115249	-3.7666652	1.208855579	1.010940696	-3.725901248	0.000194619	-5.748072555	-1.785257846	0.03705018
cg16824069	-0.768352645	0.26111648	0.177346653	-4.332490246	1.47E-05	-1.115945697	-0.420759592	0.0078624
cg17058724	-3.04167674	0.907622533	0.782773747	-3.885767442	0.000102007	-4.575885091	-1.507468388	0.024907448
cg21156383	-1.116850539	0.33047121	0.309057368	-3.613732125	0.000301821	-1.72259185	-0.511109229	0.049853728
cg23946499	-1.886099431	0.523469443	0.445658757	-4.232160594	2.31E-05	-2.759574544	-1.012624317	0.011280835
cg26540943	0.349481717	0.199256429	0.086716773	4.030151306	5.57E-05	0.179519964	0.519443469	0.017874926
cg27558057	0.366728019	0.101119277	0.066121645	5.546262823	2.92E-08	0.237131977	0.496324061	4.10E-05
cg00816548	-1.42130513	0.502251439	0.394808492	-3.599986215	0.000318234	-2.195115555	-0.647494704	0.049897224
cg00861899	-2.127422765	0.674859753	0.582528636	-3.652048388	0.000260157	-3.269157912	-0.985687619	0.045657554
cg00909097	-2.225717685	0.719513165	0.613561431	-3.627538454	0.000286136	-3.428275992	-1.023159378	0.048695145
cg01280366	-0.346648224	0.147201123	0.066585299	-5.2060775	1.93E-07	-0.477153011	-0.216143437	0.000216778
cg01747155	0.319045135	0.162062587	0.084487233	3.776252633	0.000159206	0.153453202	0.484637068	0.033114848
cg01798163	-1.723147349	0.492344035	0.478680266	-3.59978773	0.000318477	-2.661343432	-0.784951267	0.049897224
cg02604836	-1.652995367	0.504334717	0.456701485	-3.61942192	0.000295262	-2.54811383	-0.757876904	0.049498251
cg02611122	-1.163591655	0.385422386	0.27199911	-4.277924498	1.89E-05	-1.696700114	-0.630483196	0.009649309
cg02647401	0.293262669	0.15772468	0.038047194	7.707865826	1.28E-14	0.218691539	0.3678338	1.44E-10
cg03477368	-0.326916974	0.208600346	0.085174981	-3.838180752	0.000123949	-0.493856871	-0.159977078	0.027843903
cg03704031	0.391376715	0.142321868	0.067570432	5.792129873	6.95E-09	0.258941103	0.523812328	1.12E-05
cg03761923	-2.253670733	0.558977305	0.578318488	-3.896937035	9.74E-05	-3.38715414	-1.120187325	0.02431104
cg05162528	-2.054539863	0.509156565	0.44676403	-4.598713691	4.25E-06	-2.930181272	-1.178898454	0.002808
cg05257597	-0.796766032	0.286660785	0.200656369	-3.970798606	7.16E-05	-1.19004529	-0.403486775	0.021735438
cg05305760	0.352745839	0.126297169	0.074455815	4.737653318	2.16E-06	0.206815123	0.498676555	0.001732937
cg05594230	0.453289307	0.148923041	0.108996813	4.158739106	3.20E-05	0.23965948	0.666919135	0.012836571
cg06069823	-2.998925435	0.861818628	0.781204355	-3.838848844	0.000123612	-4.530057835	-1.467793034	0.027843903
cg06659128	0.436776006	0.24141625	0.104212722	4.191196575	2.77E-05	0.232522823	0.641029188	0.012445056
cg06793890	-0.266956443	0.152476661	0.067604535	-3.94879489	7.85E-05	-0.399458897	-0.134453989	0.023202947
cg06839398	-3.418073263	0.728818572	0.700655567	-4.878393074	1.07E-06	-4.791332939	-2.044813587	0.00092448
cg07694085	-1.713035385	0.498802046	0.457944868	-3.740702224	0.000183507	-2.610590833	-0.815479937	0.03553708
cg08302695	-1.732544751	0.4263726	0.426036486	-4.066658162	4.77E-05	-2.567560919	-0.897528583	0.0167427
cg08342708	-2.47991408	0.798887679	0.614037289	-4.038702736	5.37E-05	-3.683405051	-1.276423108	0.017874926
cg08468443	-1.209208295	0.317013996	0.310010381	-3.900541303	9.60E-05	-1.816817477	-0.601599114	0.02431104
cg08614574	-2.952166946	0.715463086	0.502752053	-5.87201371	4.31E-09	-3.937542863	-1.96679103	9.53E-06
cg08690835	-1.694398995	0.612096938	0.421390229	-4.02097362	5.80E-05	-2.520308667	-0.868489322	0.018096
cg09076821	-1.430326253	0.422269375	0.369553762	-3.870414542	0.00010865	-2.154638317	-0.70601419	0.025965038
cg10549497	-0.618351075	0.171692156	0.085659459	-7.21871329	5.25E-13	-0.78624053	-0.450461621	2.95E-09
cg12124912	-1.555713377	0.414462555	0.432302826	-3.598665759	0.000319854	-2.403011347	-0.708415408	0.049897224
cg12427017	0.769960469	0.266950994	0.203673346	3.780369325	0.000156596	0.370768046	1.169152892	0.033114848
cg12454245	-1.626346022	0.594559194	0.438106757	-3.712213971	0.000205454	-2.485019487	-0.767672558	0.038033577
cg13976049	-1.984681513	0.42670881	0.386597795	-5.133711414	2.84E-07	-2.742399268	-1.226963758	0.00028999
cg14728856	-1.978825411	0.50894011	0.483787605	-4.090277203	4.31E-05	-2.927031692	-1.030619129	0.015616103
cg15056572	-1.390168194	0.332478377	0.316881349	-4.387030661	1.15E-05	-2.011244226	-0.769092163	0.0064584
cg15315638	-1.906503878	0.556198143	0.507948795	-3.753338716	0.000174495	-2.902065222	-0.910942534	0.03439199
cg15929297	-1.109032407	0.391877911	0.283140711	-3.916894906	8.97E-05	-1.663978003	-0.554086812	0.02431104
cg16122592	-0.145856725	0.120141727	0.033236395	-4.388464089	1.14E-05	-0.210998862	-0.080714588	0.0064584
cg16719099	-2.050216127	0.574685793	0.525063122	-3.904704106	9.43E-05	-3.079320936	-1.021111319	0.02431104
cg16796107	-2.188294493	0.598440826	0.598386526	-3.656991587	0.000255193	-3.361110533	-1.015478452	0.045497266
cg17072671	-1.502082969	0.354492154	0.251934944	-5.962185899	2.49E-09	-1.995866385	-1.008299553	6.99E-06
cg17662252	0.359799851	0.10176386	0.051028752	7.050924006	1.78E-12	0.259785335	0.459814366	6.66E-09
cg17808639	-0.249632182	0.127317963	0.053413591	-4.673570462	2.96E-06	-0.354320898	-0.144943467	0.00207792
cg17970282	0.385944855	0.136190328	0.078428757	4.920960995	8.61E-07	0.232227316	0.539662395	0.000805896
cg18503052	-1.123854824	0.404825908	0.29908994	-3.757581493	0.000171564	-1.710060335	-0.537649313	0.03439199
cg19502998	-1.450938038	0.403661529	0.402600862	-3.603911901	0.000313463	-2.240021227	-0.661854848	0.049897224
cg19912147	-1.724348115	0.5090516	0.44907016	-3.839818957	0.000123125	-2.604509455	-0.844186774	0.027843903
cg21293846	1.186752146	0.393376787	0.316190239	3.753285203	0.000174532	0.567030665	1.806473628	0.03439199
cg21811592	0.485542422	0.141212984	0.083079859	5.844285575	5.09E-09	0.32270889	0.648375953	9.53E-06
cg22169449	-0.36478673	0.144448832	0.068587621	-5.318550549	1.05E-07	-0.499215997	-0.230357463	0.00013104
cg22903370	-2.077600506	0.625496688	0.544781475	-3.813640151	0.000136935	-3.145352576	-1.009848436	0.02957796
cg23217142	-0.20318108	0.137251871	0.048263165	-4.209858204	2.56E-05	-0.297775144	-0.108587015	0.0119808
cg23317607	-2.683247203	0.774849463	0.682741776	-3.930105494	8.49E-05	-4.021396494	-1.345097913	0.02383992
cg23392495	-0.36322971	0.170511059	0.0900133	-4.035289351	5.45E-05	-0.539652535	-0.186806884	0.017874926
cg24490154	-1.791381644	0.469892832	0.457807122	-3.912961506	9.12E-05	-2.688667115	-0.894096174	0.02431104
cg25373998	-2.261939897	0.665547002	0.617499232	-3.663065116	0.000249215	-3.472216153	-1.051663641	0.045148111
cg25497157	1.151832728	0.35147575	0.27647775	4.166095559	3.10E-05	0.609946295	1.693719161	0.012836571
cg26071410	-0.82280448	0.293782029	0.225622165	-3.646824679	0.000265501	-1.265015798	-0.380593162	0.045878573
cg26436278	-2.204823549	0.608787655	0.491988277	-4.481455457	7.41E-06	-3.169102852	-1.240544245	0.00462384
cg26605073	-1.554495647	0.49101647	0.394914186	-3.936287177	8.28E-05	-2.328513228	-0.780478065	0.02383992
