## Supplementary Table S11 for "Age and mortality associated DNA methylation patterns on the X-chromosome in male and female samples"

sep=
cpg	estimate	std.error	robust.se	statistic	p.value	conf.low	conf.high	fdr
cg03056321	1.670711017	0.544642318	0.414117471	4.034389114	5.47E-05	0.859055688	2.482366345	0.0342576
cg05685296	1.880851365	0.48160832	0.474325143	3.965320816	7.33E-05	0.951191167	2.810511563	0.0357084
cg10739728	-0.832029226	0.254258957	0.206136746	-4.036297462	5.43E-05	-1.236049825	-0.428008627	0.0342576
cg11654517	-1.488279742	0.455653619	0.326546481	-4.557635217	5.17E-06	-2.128299084	-0.8482604	0.00527904
cg17852104	-1.123194418	0.264204974	0.162039432	-6.931611658	4.16E-12	-1.440785869	-0.805602966	2.34E-08
cg20333412	-1.086299485	0.326175759	0.273312843	-3.974564363	7.05E-05	-1.621982814	-0.550616157	0.0357084
cg23218997	-0.91796158	0.276514957	0.202362868	-4.536215496	5.73E-06	-1.314585514	-0.521337646	0.00536328
cg26382696	0.451748587	0.159903975	0.106044535	4.259989336	2.04E-05	0.243905118	0.659592056	0.016366629
cg27586390	-1.005548107	0.325013361	0.259177631	-3.879764244	0.000104558	-1.51352693	-0.497569284	0.045169056
cg02033323	-1.418772324	0.338026122	0.171672545	-8.264410141	1.11E-16	-1.755244329	-1.082300318	1.25E-12
cg03341064	-1.313507645	0.517628721	0.340585203	-3.856619817	0.000114966	-1.981042377	-0.645972912	0.047825856
cg04594276	1.588360545	0.409856302	0.324626803	4.892881709	9.94E-07	0.952103703	2.224617387	0.001594944
cg04889508	-1.331396049	0.402812903	0.325419647	-4.091320425	4.29E-05	-1.969206837	-0.693585261	0.03212352
cg05101765	-1.926482377	0.619431493	0.371067497	-5.19173032	2.08E-07	-2.653761307	-1.199203446	0.000467251
cg13012525	-1.535739561	0.486239282	0.382891405	-4.010901111	6.05E-05	-2.286192924	-0.785286197	0.0357084
cg13108472	-1.273424199	0.420368476	0.325020445	-3.917981837	8.93E-05	-1.910452565	-0.636395833	0.040120704
cg13350478	-1.327951097	0.471428503	0.32920613	-4.033798211	5.49E-05	-1.973183255	-0.682718939	0.0342576
cg13412357	-1.507428377	0.497872738	0.333739865	-4.516776487	6.28E-06	-2.161546493	-0.85331026	0.00542592
cg14108922	-1.874889214	0.500263723	0.371919887	-5.041110411	4.63E-07	-2.603838797	-1.14593963	0.000866736
cg14728856	-2.0135188	0.58352515	0.381694012	-5.275217155	1.33E-07	-2.761625316	-1.265412283	0.000373464
cg16832551	-2.308385303	0.729614536	0.479560187	-4.813546591	1.48E-06	-3.248305998	-1.368464608	0.00207792
cg21567017	1.409287653	0.330269255	0.20766971	6.78619744	1.15E-11	1.002262501	1.816312805	4.31E-08
cg24324845	1.743591238	0.562126338	0.439671559	3.965667557	7.32E-05	0.881850817	2.605331659	0.0357084
cg24655012	-2.326957525	0.752884404	0.500524672	-4.649036613	3.33E-06	-3.307967856	-1.345947195	0.003740256
cg24857545	-1.315655655	0.350228964	0.275762039	-4.770981745	1.83E-06	-1.85613932	-0.77517199	0.00228384
cg25389127	-2.193750311	0.844668831	0.55457982	-3.955698049	7.63E-05	-3.280706785	-1.106793838	0.0357084
cg25588559	-1.736280687	0.606246516	0.434833976	-3.992973828	6.52E-05	-2.58853962	-0.884021754	0.0357084
