## Supplementary Table S13 for "Age and mortality associated DNA methylation patterns on the X-chromosome in male and female samples"

sep=
cpg	estimate.age	std.error.age	statistic.age	p.value.age	fdr.age	estimate.Cox	std.error.Cox	robust.se	statistic.Cox	p.value.Cox	conf.low	conf.high	FDR.Cox	pos	Type	Islands_Name	Relation_to_Island	UCSC_RefGene_Name	UCSC_RefGene_Accession	UCSC_RefGene_Group
cg00816548	-9.956396066	3.258304153	-3.055698793	0.002522859	0.020927758	-1.42130513	0.502251439	0.394808492	-3.599986215	0.000318234	-2.195115555	-0.647494704	0.049897224	77154821	II	chrX:77150837-77151247	S_Shelf	COX7B	NM_001866	TSS200
cg00861899	-11.09625816	1.990846351	-5.573638646	7.60E-08	1.54E-05	-2.127422765	0.674859753	0.582528636	-3.652048388	0.000260157	-3.269157912	-0.985687619	0.045657554	15518741	II		OpenSea	BMX	NM_203281	TSS200
cg00909097	-6.02754782	2.289974425	-2.632146348	0.009086419	0.046915405	-2.225717685	0.719513165	0.613561431	-3.627538454	0.000286136	-3.428275992	-1.023159378	0.048695145	19366087	II	chrX:19361726-19362479	S_Shelf	PDHA1	NM_000284	Body
cg01798163	16.93247745	4.266203102	3.968980623	9.91E-05	0.002553731	-1.723147349	0.492344035	0.478680266	-3.59978773	0.000318477	-2.661343432	-0.784951267	0.049897224	153691946	II	chrX:153692168-153692596	N_Shore	PLXNA3	NM_017514	Body
cg03477368	8.925282505	3.101053343	2.878145429	0.004539362	0.030022683	-0.326916974	0.208600346	0.085174981	-3.838180752	0.000123949	-0.493856871	-0.159977078	0.027843903	10092308	II	chrX:10094050-10094406	N_Shore	WWC3	NM_015691	Body
cg04413754	-12.1472474	2.595337262	-4.680411899	5.07E-06	0.000322476	-1.672803471	0.511362043	0.405213212	-4.128205648	3.66E-05	-2.467006773	-0.878600169	0.01370304	39956558	I	chrX:39953434-39969247	Island	BCOR;BCOR;BCOR;BCOR;BCOR;BCOR	NM_001123384;NM_017745;NM_001123385;NM_001123385;NM_017745;NM_001123383	5'UTR;5'UTR;1stExon;5'UTR;1stExon;5'UTR
cg06069823	5.244204269	1.567894075	3.344743981	0.000982501	0.011551384	-2.998925435	0.861818628	0.781204355	-3.838848844	0.000123612	-4.530057835	-1.467793034	0.027843903	153612092	II	chrX:153615218-153615440	N_Shelf
cg12454245	7.805267446	2.860454568	2.728680796	0.006893988	0.03932107	-1.626346022	0.594559194	0.438106757	-3.712213971	0.000205454	-2.485019487	-0.767672558	0.038033577	47001792	II	chrX:47003750-47004987	N_Shore	NDUFB11;NDUFB11;NDUFB11;NDUFB11	NR_024234;NR_024235;NM_019056;NM_001135998	Body;Body;Body;Body
cg15315638	-15.1734286	3.067617198	-4.946324008	1.53E-06	0.000135094	-1.906503878	0.556198143	0.507948795	-3.753338716	0.000174495	-2.902065222	-0.910942534	0.03439199	99664578	II	chrX:99661653-99665358	Island	PCDH19;PCDH19;PCDH19;PCDH19	NM_001105243;NM_020766;NM_001105243;NM_020766	1stExon;1stExon;5'UTR;5'UTR
cg15322230	-7.620480355	2.734527395	-2.786763215	0.005779656	0.035201098	-1.762025184	0.533908857	0.474829395	-3.71085953	0.000206557	-2.692673696	-0.831376672	0.038033577	40015467	I	chrX:40010919-40016203	Island	BCOR;BCOR	NM_001123384;NM_001123383	5'UTR;5'UTR
cg16115249	3.563060823	1.280972375	2.781528229	0.005897645	0.035734756	-3.7666652	1.208855579	1.010940696	-3.725901248	0.000194619	-5.748072555	-1.785257846	0.03705018	70520305	I		OpenSea	NONO;ITGB1BP2;NONO;BCYRN1;NONO;NONO	NM_007363;NM_012278;NM_001145410;NR_001568;NM_001145409;NM_001145408	3'UTR;TSS1500;3'UTR;Body;3'UTR;3'UTR
cg17072671	-12.08722383	2.74823963	-4.398169542	1.73E-05	0.000777284	-1.502082969	0.354492154	0.251934944	-5.962185899	2.49E-09	-1.995866385	-1.008299553	6.99E-06	39867034	II	chrX:39864525-39869106	Island
cg17662252	25.03715062	7.311099209	3.424539855	0.000731886	0.00932816	0.359799851	0.10176386	0.051028752	7.050924006	1.78E-12	0.259785335	0.459814366	6.66E-09	54560704	II	chrX:54556428-54556959	S_Shelf	GNL3L	NM_019067	Body
cg17808639	15.0708866	5.221424844	2.886355171	0.004380048	0.029383656	-0.249632182	0.127317963	0.053413591	-4.673570462	2.96E-06	-0.354320898	-0.144943467	0.00207792	13586377	II	chrX:13587648-13588221	N_Shore	EGFL6;EGFL6	NM_001167890;NM_015507	TSS1500;TSS1500
cg19912147	-7.036745219	1.478172543	-4.760435615	3.63E-06	0.000256322	-1.724348115	0.5090516	0.44907016	-3.839818957	0.000123125	-2.604509455	-0.844186774	0.027843903	133955434	II		OpenSea	FAM122C;FAM122C;FAM122C;FAM122C;FAM122C;FAM122C	NM_001170784;NM_001170782;NM_138819;NM_001170779;NM_001170780;NM_001170783	3'UTR;Body;Body;Body;3'UTR;3'UTR
cg22903370	-6.536474809	1.782908693	-3.666185955	0.000314934	0.005403139	-2.077600506	0.625496688	0.544781475	-3.813640151	0.000136935	-3.145352576	-1.009848436	0.02957796	153058860	II	chrX:153059275-153060557	N_Shore	IDH3G;IDH3G;SSR4	NM_004135;NM_174869;NM_006280	Body;Body;TSS1500
cg25497157	25.41600006	3.890721905	6.532463815	4.60E-10	3.16E-07	1.151832728	0.35147575	0.27647775	4.166095559	3.10E-05	0.609946295	1.693719161	0.012836571	71499379	II	chrX:71496700-71497227	S_Shelf
cg26071410	-12.95068923	4.314584975	-3.001607177	0.002992985	0.02315453	-0.82280448	0.293782029	0.225622165	-3.646824679	0.000265501	-1.265015798	-0.380593162	0.045878573	35937714	II		OpenSea	CXorf22	NM_152632	TSS200
cg26605073	10.42093991	2.777052944	3.752517549	0.000226897	0.004356428	-1.554495647	0.49101647	0.394914186	-3.936287177	8.28E-05	-2.328513228	-0.780478065	0.02383992	100333473	II		OpenSea	TMEM35	NM_021637	TSS1500
