## Supplementary Table S2 for "Age and mortality associated DNA methylation patterns on the X-chromosome in male and female samples"

cpg	estimate_M	std.error.M	statistic.M	p.value.M	fdr.M	estimate_F	std.error.F	statistic.F	p.value.F	fdr.F
cg00157034	22.50091853	6.422970361	3.503195137	0.000794928	0.020247392	8.874577345	3.078873063	2.882410922	0.004575027	0.030735948
cg00191903	19.58662776	6.443170603	3.039905191	0.003315638	0.045026281	9.272482958	2.572002614	3.605160783	0.00043378	0.005809893
cg00242233	29.17236895	8.082118571	3.609495295	0.000574199	0.016645637	10.5990714	3.151005228	3.363711144	0.000996676	0.010575165
cg00412010	27.59558603	7.717450156	3.575738809	0.000666838	0.018040912	7.90135947	2.226281789	3.549128196	0.00051991	0.006609495
cg00479885	14.40059174	4.527587133	3.180632711	0.002338112	0.037682012	6.188012215	1.940376164	3.189078658	0.001774252	0.015778462
cg00570097	18.02438359	4.995990765	3.607769597	0.000568133	0.016645637	5.026886866	1.400619865	3.589044387	0.00045127	0.005943981
cg00571700	16.78454681	5.448826346	3.080396722	0.002950621	0.042615168	5.231496993	1.52048166	3.440684048	0.000784976	0.008955101
cg00771185	26.57431494	6.443187216	4.124405212	9.98E-05	0.006024678	7.395456824	2.361850425	3.13121303	0.002110611	0.017903674
cg01044189	25.59559337	6.567477632	3.897324789	0.000215926	0.009203723	11.62456227	4.32948965	2.684972875	0.008111534	0.04607621
cg01104131	15.90633599	4.36949366	3.640315612	0.000515545	0.015740284	5.134554176	1.91620219	2.679547181	0.008212065	0.046536658
cg01137368	26.91197458	8.510119621	3.162349741	0.002340151	0.037682012	8.090301896	3.0509303	2.651749172	0.008944331	0.049312461
cg01212429	-20.21035003	6.280930927	-3.217731617	0.001999853	0.034945183	-12.80855449	4.206799935	-3.044726322	0.002767506	0.021704149
cg01220513	23.77573183	6.953346142	3.419322344	0.001103668	0.02441865	6.413871481	2.307373046	2.779728875	0.006205237	0.038149238
cg01776396	37.49566028	9.66585794	3.879185947	0.000250232	0.010089466	9.80600222	3.548130261	2.763709757	0.006465774	0.03929612
cg01814152	15.95223978	5.026752838	3.173468101	0.002217938	0.036676932	5.642800457	1.631413124	3.458842137	0.00071787	0.008415758
cg01906946	21.63876839	6.144029236	3.521918201	0.000747975	0.019382382	6.14272299	1.800465754	3.411741087	0.000855276	0.009487481
cg01927625	11.32170572	3.706249508	3.054760802	0.003171585	0.04413557	8.263509301	3.040100196	2.71817005	0.007385973	0.0432924
cg02058632	-21.89938131	5.995779656	-3.652465995	0.000492615	0.015356368	-11.28203349	4.088661347	-2.759346528	0.006532184	0.039624162
cg02179029	21.27689354	6.713569324	3.169237184	0.002271562	0.037181704	8.935260891	2.115016928	4.224675828	4.21E-05	0.001050136
cg02215374	14.77322781	4.91875243	3.003450168	0.003726093	0.047395353	8.223248245	1.39334471	5.901804621	3.53E-08	5.95E-06
cg02425869	24.4464644	7.61774309	3.209147921	0.002038589	0.035146134	16.35928854	3.276892239	4.992318132	1.66E-06	9.72E-05
cg02569468	38.73177528	9.232012076	4.19537745	7.78E-05	0.005472501	12.12286107	2.921450074	4.149604054	5.64E-05	0.001303495
cg02723311	-9.954180365	3.081471487	-3.230333433	0.001864785	0.033460396	-5.665566585	2.133176905	-2.655929085	0.008786892	0.048640815
cg02754763	24.13275478	7.504936294	3.215584228	0.001954499	0.034390146	11.0303177	3.297930086	3.344618416	0.001038122	0.010846391
cg02992767	25.62234959	7.721479361	3.31832132	0.001425036	0.028292111	14.10128862	3.245698591	4.34460817	2.72E-05	0.000793053
cg03315531	18.47975537	5.79063656	3.191316737	0.002156641	0.036330867	7.313331331	2.362362392	3.0957703	0.002349886	0.019316348
cg03554089	30.42595539	9.614084226	3.164727359	0.002330873	0.037682012	7.578248054	2.364826721	3.204568009	0.001689076	0.015219199
cg03647899	12.48624836	3.501957801	3.565505089	0.000654517	0.017753549	5.23228198	1.168686979	4.477060218	1.57E-05	0.000533398
cg03960747	19.84156288	5.674173652	3.496819819	0.000816147	0.02053741	5.128879201	1.493961586	3.433073011	0.0007786	0.008935669
cg04035233	42.41848887	7.214747398	5.879414278	1.29E-07	0.000218203	10.98090599	3.21341993	3.417202304	0.000826503	0.00931765
cg04282422	24.62238524	6.873206516	3.582372389	0.000615328	0.017089026	7.834950299	2.236401724	3.503373394	0.000613852	0.007562403
cg04329736	18.74415645	5.411617168	3.463688555	0.000967024	0.022441411	8.916420854	3.031135654	2.941610627	0.003794371	0.026909632
cg04369574	12.01486941	2.946622823	4.07750504	0.000116951	0.006231211	3.686533098	1.196518801	3.081049036	0.002483718	0.020037425
cg04373587	15.22302204	2.277522701	6.684026476	5.35E-09	2.79E-05	6.296224618	1.415595616	4.447756511	1.85E-05	0.00059896
cg04402371	32.39650063	10.18163508	3.181856389	0.002160439	0.036330867	12.76303978	3.876242779	3.292631681	0.001254973	0.012305171
cg04636194	26.66052413	4.300279051	6.199719556	3.34E-08	8.73E-05	7.795518371	2.074086047	3.758531803	0.000250416	0.00384868
cg04637219	16.07664418	5.375930092	2.990486094	0.003911593	0.048920681	11.43077092	2.532033027	4.514463594	1.31E-05	0.000467697
cg04745934	16.20716755	4.113134784	3.940344385	0.000198994	0.008905628	6.112771776	1.850205249	3.303834415	0.001196788	0.011856265
cg04751886	25.14534619	5.783588362	4.347706755	5.16E-05	0.004494216	10.9356344	1.756209027	6.226841017	6.42E-09	1.57E-06
cg04822213	-13.15783396	4.097009712	-3.211570117	0.002031395	0.035122286	-6.153978572	1.731606037	-3.55391379	0.000506356	0.006457617
cg05061650	-12.22987424	3.947647777	-3.098015562	0.00281514	0.041689044	-10.51768601	2.848755646	-3.692028142	0.000318275	0.00458441
cg05101765	14.60651909	3.20466376	4.557894426	2.17E-05	0.002671406	4.648314914	0.922569733	5.038442892	1.38E-06	8.37E-05
cg05215598	14.59137406	4.026901309	3.623474464	0.0005426	0.01632961	6.035421185	1.120426777	5.386716303	2.83E-07	2.66E-05
cg05321038	33.8572128	8.51268824	3.977264508	0.000182216	0.008382716	8.513734773	2.722564977	3.127100674	0.002141363	0.018048185
cg05385216	34.38988479	7.826737864	4.39389761	3.76E-05	0.003698378	17.8536812	3.598859842	4.960927067	1.92E-06	0.000106362
cg05396017	20.24293368	5.524568776	3.664165385	0.000498806	0.015457075	6.812864309	2.376741494	2.866472574	0.004821228	0.031852758
cg05455393	24.16733448	6.37381342	3.79166017	0.000309567	0.011628813	8.579035349	2.463899599	3.481893236	0.000660175	0.007930602
cg05507097	16.90700566	3.997679566	4.229204811	6.85E-05	0.00522325	6.690125433	1.723059446	3.882701464	0.000157316	0.002739411
cg05591348	21.44942112	4.777818634	4.489375334	2.91E-05	0.003267166	7.277692568	1.352982671	5.378999099	2.97E-07	2.76E-05
cg05655041	21.49482038	6.985144235	3.077219261	0.002954456	0.042615168	12.00258377	3.320592438	3.614591068	0.000414441	0.005604038
cg05735850	18.16254673	4.675306382	3.88478214	0.000232602	0.009639141	9.333037899	2.222140865	4.20002082	4.71E-05	0.001134079
cg05784594	12.28725835	3.37965978	3.635649488	0.000523673	0.015851348	5.618038412	1.438208198	3.906276171	0.000145622	0.002573288
cg06041240	19.22750356	5.053682938	3.804651735	0.000295378	0.011253696	7.723704113	1.373255241	5.624376213	9.36E-08	1.15E-05
cg06139288	33.12610269	10.41624477	3.180234664	0.002171239	0.036453782	4.079101786	1.254105766	3.252597903	0.001454202	0.013616227
cg06230327	23.40428158	6.244898634	3.747744031	0.000378772	0.013143041	18.00481568	2.780524979	6.475329593	1.44E-09	4.95E-07
cg06286431	-14.06734003	4.603953136	-3.055491578	0.003212889	0.044474144	-5.850360529	1.541141397	-3.796121848	0.000226917	0.00355627
cg06431611	20.39304975	5.333612345	3.823496803	0.000277755	0.010823133	5.629751954	1.503708256	3.743912379	0.000259558	0.003957538
cg06765430	16.65807799	3.998287052	4.166303662	8.50E-05	0.00562884	5.32141935	1.391096861	3.825340634	0.000193186	0.003184238
cg06810133	20.44940509	3.860414491	5.297204519	1.25E-06	0.000687203	10.49864161	1.805983806	5.813253461	3.88E-08	6.18E-06
cg06864633	14.06921713	3.777009909	3.724961668	0.000412626	0.013593221	8.519021831	1.773188547	4.804351937	3.88E-06	0.000180836
cg06968752	15.84781101	4.031492228	3.931003735	0.000199552	0.008905628	3.610223418	0.964773021	3.742044335	0.000271555	0.004069074
cg07395724	12.11783861	3.774393466	3.210539316	0.002007831	0.034945183	4.265700521	1.096542262	3.890137816	0.00015342	0.002686256
cg07441824	16.19294606	3.606813255	4.489543794	2.83E-05	0.003216817	6.248617985	1.841856913	3.392564287	0.000923584	0.010015377
cg08057040	32.0156653	7.728673631	4.142452745	9.32E-05	0.005895737	7.999628843	2.701095398	2.961623957	0.003565703	0.025962012
cg08101918	-24.44858436	7.659649256	-3.191867348	0.00212148	0.036082438	-12.3543145	2.902100991	-4.25702432	3.72E-05	0.00096425
cg08150745	19.62225038	5.774546581	3.398059068	0.001108979	0.024484295	7.12232573	1.626062889	4.380104718	2.36E-05	0.000720495
cg08462017	17.3279792	3.679850247	4.708881621	1.20E-05	0.002135663	7.890038473	1.493206415	5.283956989	5.01E-07	4.09E-05
cg09049140	18.2765833	5.372391822	3.401945336	0.001140921	0.024978271	12.86157557	2.638436278	4.874696302	2.72E-06	0.000137577
cg09475041	-11.12238057	3.463424369	-3.211382546	0.002001084	0.034945183	-10.88589964	2.42756828	-4.484281546	1.44E-05	0.000498898
cg09794102	50.7665813	16.08217576	3.156698575	0.002347167	0.037682012	13.76558708	4.64311123	2.964733429	0.003541445	0.025843848
cg10044516	11.31017589	3.285806153	3.442131205	0.000978854	0.022615422	4.776666565	1.074070603	4.447255656	1.81E-05	0.000591048
cg10096796	13.66481177	4.412950905	3.096524767	0.003004632	0.043191821	2.915701888	0.798924736	3.649532622	0.00037383	0.005157014
cg10417559	16.2273612	4.599930918	3.527740196	0.000747439	0.019382382	7.855409319	1.279173712	6.141002779	9.36E-09	1.99E-06
cg10571993	19.19584953	4.798635573	4.000272419	0.000153269	0.007514487	5.872705955	2.062137568	2.847873025	0.005019347	0.032843913
cg10634358	21.29803929	5.438327487	3.916284802	0.000204596	0.009014447	7.482383486	2.276779698	3.286388882	0.001289154	0.012497517
cg10858432	24.15886101	8.058007665	2.998118396	0.003771356	0.047796445	14.40678971	2.73812729	5.261548563	5.22E-07	4.10E-05
cg10901099	17.07723415	5.030566339	3.394694155	0.001134938	0.024899497	8.831343053	2.02718608	4.356454073	2.42E-05	0.000728167
cg10941721	28.89799739	9.019928866	3.203794378	0.00202156	0.035068353	9.95140228	2.585564113	3.848832148	0.000174337	0.002934261
cg11025235	21.68503187	5.800844634	3.738254208	0.000397565	0.013349763	6.727598296	2.292572966	2.934518725	0.003885227	0.02737124
cg11318129	26.69033634	6.509846191	4.099994924	0.000107213	0.006047846	9.071855802	1.97939988	4.583134461	1.01E-05	0.000386532
cg11896316	67.93766238	10.90445313	6.230267723	2.80E-08	8.73E-05	13.98459845	2.99639678	4.667138393	7.43E-06	0.000309027
cg12005601	28.93628255	9.436048705	3.06656774	0.003162056	0.044087254	9.715486494	3.015408263	3.221947294	0.001580783	0.014420124
cg12030231	16.66952937	4.715838319	3.534796623	0.000724877	0.019067741	6.9849633	1.903091094	3.670325252	0.000345719	0.0048604
cg12124912	8.421913316	2.687743417	3.133451379	0.002543861	0.039414742	4.591894171	0.900025913	5.101957737	1.13E-06	7.15E-05
cg12160324	19.36898277	6.441433882	3.006936518	0.00369078	0.047060828	9.887743212	2.413310552	4.097169841	6.90E-05	0.001518468
cg12384303	37.83032631	6.788682129	5.572558206	4.18E-07	0.000363926	13.26926413	2.940186166	4.51306937	1.30E-05	0.000467271
cg12477608	32.45072917	8.172914455	3.970521085	0.000185039	0.008457787	11.79251702	3.835258947	3.074764229	0.002510374	0.020218345
cg12491738	28.16989513	8.223412386	3.425572476	0.00104684	0.023459549	9.277437716	3.280088952	2.828410403	0.005309175	0.034201965
cg12528504	21.92869544	6.622243794	3.311369397	0.001477709	0.028952566	6.898803948	2.327483158	2.964061812	0.003528504	0.025785353
cg12653510	15.14985095	4.085670993	3.708044767	0.000436471	0.013981801	3.156951369	0.920305172	3.43033101	0.000801553	0.009100764
cg12724466	37.16795729	12.24386597	3.035639019	0.003449307	0.045539672	12.5772724	3.501618755	3.591845166	0.000442748	0.005878714
cg12743696	23.58048887	7.793570342	3.025633674	0.003610323	0.046492211	14.58451704	4.363838244	3.342130533	0.001048335	0.010893571
cg12940781	14.37046188	4.675714282	3.073426009	0.003006842	0.043191821	10.67093894	2.482250204	4.298897396	3.22E-05	0.00087663
cg13214067	16.78642616	5.220652179	3.215388726	0.00200256	0.034945183	7.457153344	1.768850645	4.215818539	4.61E-05	0.001121332
cg13324949	41.75246189	7.934732442	5.26198737	1.41E-06	0.00073735	12.30420312	2.427974355	5.067682486	1.16E-06	7.20E-05
cg13422744	31.36629156	9.089287713	3.450907546	0.000938406	0.022080774	9.714550299	3.043151563	3.192266339	0.001726082	0.015453486
cg13482208	15.04933234	4.27179561	3.522952339	0.000753698	0.019386384	4.518696937	1.420454321	3.181163145	0.001789988	0.015888843
cg13489115	19.82193655	4.66687591	4.247367388	6.53E-05	0.005105442	6.396998267	1.519116218	4.210999917	4.92E-05	0.001164148
cg13545850	16.92670236	5.226581278	3.238580146	0.001863942	0.033460396	8.327789888	3.093854098	2.691720302	0.008014632	0.045715919
cg13601079	24.85257983	5.670644242	4.382673073	3.96E-05	0.003795186	7.865551627	2.011550728	3.910193026	0.000141264	0.002542544
cg13684570	16.48405439	5.106869227	3.227819953	0.001921643	0.034013083	6.457181975	2.054961947	3.142239196	0.002040689	0.017449896
cg13721204	26.78814476	8.992333988	2.978997978	0.003943666	0.049067723	11.60644462	2.703661407	4.292861742	3.29E-05	0.000883392
cg13768142	19.08381713	4.144168626	4.604980842	2.01E-05	0.002616917	6.347329023	1.535612196	4.133419257	6.08E-05	0.001377197
cg13783167	25.25443651	7.358450832	3.432031699	0.001035157	0.023247622	12.42334447	3.200499152	3.881689662	0.000158507	0.002750762
cg14111789	31.98175186	9.650065268	3.314148762	0.001460395	0.028829692	7.877285873	2.942365091	2.677195259	0.00824066	0.046601974
cg14123135	17.460544	4.928086312	3.543067814	0.000722123	0.019043254	4.146228506	1.296150002	3.198880145	0.001720293	0.015442252
cg14212888	25.00918227	8.269597945	3.024231944	0.003476008	0.045681447	17.88101288	3.601674445	4.964638851	1.89E-06	0.000105302
cg14246142	13.27509002	3.924715618	3.38243361	0.001175512	0.025457157	8.781871369	1.419711859	6.185671628	6.64E-09	1.59E-06
cg14251060	22.11748009	4.48753963	4.928642845	5.24E-06	0.001282379	6.659302236	2.308607302	2.884553917	0.004546925	0.030611692
cg14289621	19.97150555	5.530563835	3.611115637	0.000560706	0.016634797	10.03447497	1.952255786	5.139938651	9.95E-07	6.56E-05
cg14296882	37.69005245	9.725508216	3.875381277	0.000249437	0.010089466	13.12558019	3.927462364	3.342000247	0.001078871	0.011078417
cg14713449	13.36006958	3.945986024	3.385736669	0.001208084	0.025505261	7.562391868	1.357818628	5.56951548	1.19E-07	1.38E-05
cg15040731	25.98333301	4.498251695	5.776318172	1.94E-07	0.000253519	9.164596807	1.466353592	6.24992284	4.44E-09	1.15E-06
cg15192932	12.50687868	3.699877397	3.380349493	0.001172722	0.025457157	9.997123965	2.976191215	3.359032818	0.001018248	0.010673744
cg15222604	20.45152842	3.698547205	5.529611302	6.17E-07	0.000495471	5.96251335	1.299726157	4.587515083	1.04E-05	0.000393058
cg15226856	23.60358072	5.108927569	4.620065641	1.72E-05	0.002461534	8.433883231	2.214584761	3.808336164	0.000206332	0.003348959
cg15237731	20.50553326	6.756512673	3.034928557	0.00336538	0.045173083	8.761815914	3.08144331	2.843412983	0.005077796	0.033135653
cg15246270	28.03976613	8.91412358	3.145543796	0.002469329	0.038728137	8.45613711	2.666067515	3.171764054	0.001858335	0.016283854
cg15446968	12.12089334	3.804078799	3.186288714	0.002134966	0.036187438	5.07568517	1.251524609	4.055601572	8.36E-05	0.001752777
cg15602735	13.5815228	4.062758247	3.342931569	0.001317851	0.026890242	5.583616164	2.088499909	2.673505581	0.008390528	0.047184379
cg16151342	27.84026626	8.947178587	3.111625188	0.002668967	0.040629767	15.10204604	2.385597875	6.330507834	2.74E-09	8.46E-07
cg16342780	18.4069714	5.062497789	3.635946557	0.000528896	0.015963189	6.746030246	2.217210369	3.042575635	0.002797129	0.021846858
cg16410962	33.16099588	10.28375575	3.224599719	0.00190009	0.033803479	8.861383054	3.038789442	2.916089852	0.004084506	0.028254617
cg16508981	17.91616447	5.920696483	3.026023124	0.003444203	0.045539672	15.794923	5.050293351	3.127525849	0.002141506	0.018048185
cg16524589	26.9425829	7.40147708	3.640162985	0.000515951	0.015740284	8.677984623	2.859227484	3.035080165	0.002847916	0.022171071
cg16562533	22.13514398	6.383481788	3.467565933	0.000903236	0.021683884	7.318854956	1.607917653	4.551759813	1.10E-05	0.000405061
cg16744892	17.46812092	3.803914892	4.592142942	2.10E-05	0.002616917	5.358132446	1.404186193	3.81582761	0.00019701	0.003236105
cg16771588	44.19451173	12.32743152	3.585054328	0.000614203	0.017089026	14.85454577	3.633372937	4.08836253	7.26E-05	0.001581489
cg16801826	24.17086462	6.418826688	3.765620385	0.000355978	0.01264449	11.91099871	2.503584047	4.757578929	4.52E-06	0.000203849
cg16839655	19.65909229	4.706184047	4.177289305	8.28E-05	0.00561972	4.0273793	1.506139285	2.673975335	0.008379644	0.047150912
cg16847374	25.04943039	7.41244315	3.379375718	0.001204339	0.025505261	7.320316443	2.553539363	2.866733346	0.004805179	0.031768678
cg16856720	14.638699	4.853372506	3.016191108	0.003543307	0.046080642	9.112697194	1.129381692	8.06874882	3.02E-13	5.77E-10
cg16881398	26.92143329	8.637009411	3.116985522	0.002636238	0.040248885	15.48596941	3.534613769	4.381233826	2.41E-05	0.000728167
cg17230120	20.75199103	5.439172115	3.815284863	0.000285098	0.011026974	6.399068458	1.79714298	3.560689677	0.000498556	0.006389
cg17513789	20.23664835	5.613425802	3.605044239	0.000597082	0.016761639	9.953236373	2.005236396	4.963622439	2.19E-06	0.000116915
cg17585174	21.42957612	6.608627284	3.242666775	0.001808781	0.032907841	11.74743343	2.982000721	3.93944688	0.000129207	0.00237087
cg17662252	30.8506466	8.808405466	3.50240991	0.000805487	0.020362393	17.92388663	3.179981918	5.636474387	8.93E-08	1.12E-05
cg17748975	20.76676335	5.672925623	3.660679644	0.000486487	0.015210724	12.30236658	2.976436475	4.133253534	6.05E-05	0.001373417
cg17821835	11.79676263	2.883787542	4.090718355	0.00011244	0.006207488	4.710844423	1.575647835	2.989782564	0.003296297	0.02468485
cg17828255	-16.27031266	4.826956213	-3.370718926	0.00128769	0.026523358	-13.22397372	1.75434694	-7.537832693	6.47E-12	6.88E-09
cg18086582	16.31336584	5.395101387	3.023736658	0.003475007	0.045681447	6.707009003	1.52455694	4.39931683	2.11E-05	0.000664938
cg18121605	36.71523035	10.19347713	3.60183575	0.000579505	0.016645637	11.38107768	3.463498059	3.286006656	0.001264189	0.012337307
cg18423110	15.26467872	4.335472522	3.520880052	0.000762747	0.019522966	7.260259421	1.818219004	3.993061014	0.000104253	0.002063474
cg18435505	28.85493938	7.9874083	3.612553446	0.000577039	0.016645637	15.79331778	2.345515413	6.733410359	4.39E-10	1.92E-07
cg18813010	19.75005246	6.348955237	3.110756294	0.002731055	0.041214465	6.852874848	1.841288337	3.721782576	0.000285564	0.004239113
cg18879010	15.44850986	3.706897248	4.167504203	8.52E-05	0.00562884	4.82601747	1.816323269	2.657025625	0.008797793	0.048660299
cg18930892	21.39926711	4.027259944	5.313604637	1.16E-06	0.000687203	8.237340102	2.280124398	3.612671357	0.000412322	0.005583286
cg18986576	18.4477532	4.558824081	4.046603439	0.000136656	0.006961471	8.018411284	1.866891293	4.295060625	3.20E-05	0.000873367
cg19395010	26.91182808	8.706706165	3.09093101	0.002889244	0.042258235	13.32404574	3.315767149	4.018390058	9.87E-05	0.001984581
cg19425242	22.47724809	6.899872354	3.257632452	0.001733539	0.031995525	13.97799494	2.679259173	5.21711191	5.86E-07	4.41E-05
cg19432493	19.42044583	5.628381228	3.450449613	0.000954024	0.022238548	6.429229776	2.131400479	3.016434424	0.003009221	0.023042388
cg19511425	43.33600278	11.68848027	3.707582317	0.000415941	0.013634117	8.896465038	2.737267288	3.250126532	0.001428019	0.013450107
cg19547549	15.83749503	5.107377246	3.100905663	0.002757658	0.041383928	6.954584115	1.778779531	3.909750474	0.0001427	0.002549931
cg19847571	32.07727902	10.18425169	3.149694253	0.002400955	0.038047299	23.65302478	4.452374921	5.312451265	3.86E-07	3.36E-05
cg19918604	20.6664162	6.711563327	3.07922539	0.002951142	0.042615168	6.132465989	1.534313817	3.996878554	0.000106525	0.002089073
cg19927161	26.75116908	6.702856119	3.99101049	0.000157067	0.007629065	8.989247766	2.176969945	4.12924753	6.49E-05	0.001445557
cg20197277	29.78703209	7.2406277	4.113874283	0.00010559	0.006047846	10.29868625	3.090170833	3.332723919	0.001090853	0.011189433
cg20230182	35.5638769	9.567058526	3.717326157	0.000395201	0.013349763	8.948118691	3.201077613	2.795345747	0.005892107	0.036791997
cg20258249	24.23811308	7.965171892	3.043011928	0.003275915	0.04477798	16.95825992	4.92863799	3.440759892	0.000760137	0.008744772
cg20260312	18.17030314	5.796825615	3.134526436	0.002513749	0.03915672	6.81443694	2.526130178	2.697579483	0.007864073	0.045117686
cg20301593	15.69444506	4.738966342	3.311786564	0.001502671	0.029111723	8.267110151	2.030296021	4.071874281	8.23E-05	0.001737634
cg20473453	24.81269147	4.659199191	5.325527082	1.10E-06	0.000687203	17.01565633	3.473650688	4.898493793	2.52E-06	0.000132368
cg20757997	15.94173166	5.116492061	3.115754206	0.002634782	0.040248885	10.32708544	3.134692296	3.29444949	0.001227046	0.012094767
cg20784188	21.2863441	6.147594062	3.462548744	0.000907036	0.021725181	8.458840861	3.180278539	2.659779876	0.008696412	0.048307786
cg20789492	25.30550504	5.414927133	4.673286347	1.35E-05	0.002174474	11.14504114	2.102573376	5.300666921	4.20E-07	3.55E-05
cg20976488	19.85587109	4.215332989	4.710392071	1.17E-05	0.002135663	15.0136097	3.811232835	3.939305298	0.000124305	0.002311983
cg20981403	28.37410958	6.535694711	4.341406818	4.57E-05	0.004145979	11.3813571	2.439500199	4.66544627	7.43E-06	0.000309027
cg21114303	27.85781715	9.065895362	3.072814768	0.003173974	0.04413557	12.82057237	2.036958898	6.293976957	3.19E-09	9.42E-07
cg21253375	22.26492125	5.539417863	4.019361204	0.00015126	0.007450977	6.500619501	1.717863799	3.784129745	0.000221417	0.003492974
cg21374587	38.02451434	11.48619837	3.31045252	0.001474422	0.028942459	16.33705129	3.210830048	5.088108386	1.06E-06	6.90E-05
cg21386527	19.95438256	6.468977873	3.084626807	0.002913075	0.04242851	7.839008909	2.590788921	3.025722723	0.002942099	0.022756039
cg21493591	15.98783657	5.149584887	3.104684536	0.002796064	0.041639127	11.43456501	2.020468608	5.659362866	8.79E-08	1.12E-05
cg21535222	9.97778698	3.01730988	3.306848609	0.001482565	0.028993314	3.190552135	1.007853726	3.165689676	0.001931085	0.016767645
cg21803123	33.31563178	7.666198485	4.345782573	4.55E-05	0.004145979	6.674324788	2.441052217	2.734199925	0.007086059	0.041975254
cg22007597	33.04238211	7.875425643	4.195631272	7.82E-05	0.005472501	9.028244182	2.45688655	3.674668732	0.000330064	0.004695549
cg22364675	-16.69877955	5.439988272	-3.069635213	0.003061989	0.04353319	-4.368285923	1.514135017	-2.885004226	0.004525753	0.030555223
cg22497867	18.03095723	4.869830755	3.702583959	0.000438488	0.014003471	9.72262783	2.865098302	3.393470941	0.000880234	0.00968544
cg22539189	14.48242652	3.73194334	3.880666237	0.000235628	0.009687656	8.430217933	2.359651519	3.572653786	0.000477685	0.006196288
cg22562335	26.91572774	5.399817443	4.984562539	4.18E-06	0.0011795	7.09339005	1.580919562	4.486876005	1.46E-05	0.000500547
cg22683041	19.56571598	4.332438606	4.516097691	2.41E-05	0.002857824	5.172123102	1.587664423	3.257692889	0.001391368	0.013209251
cg22934939	25.22340902	6.783586852	3.71829971	0.000394409	0.013349763	8.362925546	1.787089419	4.679634639	7.41E-06	0.000309027
cg22976466	20.64799225	5.119148852	4.033481512	0.000136575	0.006961471	7.881276491	2.546268605	3.095225883	0.002349181	0.019316348
cg22996592	15.98342341	4.010745997	3.985149751	0.000162131	0.007802445	7.70673175	1.46475464	5.261448943	5.30E-07	4.10E-05
cg23213481	-28.22412277	7.257179701	-3.889131031	0.000222219	0.009357402	-8.42792913	2.883539656	-2.922772057	0.004082773	0.028254617
cg23247524	25.65935563	6.280195208	4.085757653	0.000113571	0.006207488	12.56031187	2.922480095	4.29782632	3.11E-05	0.000862349
cg23452503	15.9407157	3.39853162	4.6904715	1.34E-05	0.002174474	4.988164267	0.960569106	5.192925982	6.65E-07	4.86E-05
cg24113411	28.59560999	6.75339743	4.234255468	6.69E-05	0.005134368	14.29416338	2.797981614	5.108740997	1.12E-06	7.11E-05
cg24148337	23.66832544	6.669344298	3.548823449	0.000685916	0.018327396	9.441996465	3.06516499	3.080420302	0.002493006	0.020095394
cg24202640	20.14051529	5.237825142	3.845205738	0.000263957	0.010441288	7.447535705	2.10335418	3.540790123	0.000535131	0.006775967
cg24239230	11.5687896	3.645791777	3.173189889	0.002292356	0.037463342	6.312895862	1.571423253	4.017310962	9.59E-05	0.001954493
cg24464282	19.76950848	6.489089424	3.046576674	0.00323584	0.044521571	9.020369606	3.29655907	2.73629849	0.007016425	0.041689832
cg24565395	29.44851377	7.251181649	4.061202049	0.000127741	0.006703531	6.795613055	2.226734399	3.051829198	0.002685217	0.021215433
cg24572047	23.35896005	7.140111915	3.271511753	0.001691285	0.031427211	11.97584541	2.859036051	4.188770339	4.77E-05	0.001142298
cg24606768	8.698502816	2.418995722	3.595914923	0.000595458	0.016761097	2.429320039	0.801367603	3.031467742	0.002898227	0.022489492
cg24643262	10.0234639	3.275139468	3.060469333	0.003134432	0.044055009	9.330654865	2.044231849	4.564381908	1.06E-05	0.000394708
cg24662926	35.02750727	6.534172058	5.360664972	1.21E-06	0.000687203	11.32092707	2.608602827	4.339843133	2.62E-05	0.000770694
cg24678243	21.26286982	6.585724347	3.228630398	0.001898056	0.033803479	11.98462556	3.049057	3.930600695	0.000134389	0.002443067
cg24736559	13.50298738	4.400338351	3.068624798	0.003047635	0.043478763	7.611187777	1.362828933	5.58484458	1.10E-07	1.31E-05
cg24805708	27.04106498	5.4131353	4.995453371	4.10E-06	0.0011795	6.727914419	1.71435235	3.924464197	0.000136054	0.002455064
cg25549901	45.41240874	7.749039947	5.860391616	1.41E-07	0.000218203	16.82089928	3.064868244	5.488294418	1.89E-07	2.00E-05
cg25569919	32.56241929	9.010635194	3.613776231	0.000556836	0.016624037	13.06699929	2.83919789	4.602355947	9.56E-06	0.000376242
cg26018312	13.18792191	4.020171684	3.28043749	0.00162073	0.030557747	8.903515881	1.746047536	5.099240254	1.11E-06	7.11E-05
cg26046121	35.68403674	7.248470905	4.922974405	5.24E-06	0.001282379	11.28208534	3.443413187	3.276425083	0.001319196	0.012726044
cg26370285	10.81407433	2.688371705	4.022536878	0.00014322	0.007225334	3.144924337	1.040402065	3.022797094	0.002995555	0.022983394
cg26514584	15.56048744	3.782541066	4.113765631	0.000103424	0.006033818	4.556683618	1.427882794	3.19121684	0.001726394	0.015453486
cg26516882	9.203490861	2.116742777	4.347949576	6.09E-05	0.004893611	3.785292589	0.953350371	3.970515673	0.000117721	0.002227834
cg26735105	17.28354148	4.141278076	4.173480061	9.20E-05	0.005858361	6.130437012	1.425274656	4.301232037	3.27E-05	0.000881865
cg26980851	20.38014186	3.911860414	5.209833609	1.78E-06	0.000845009	5.314067477	1.368828062	3.88220232	0.000164704	0.002826875
cg27065374	13.77842336	2.984111741	4.6172612	1.71E-05	0.002461534	4.024040321	0.980359217	4.104659038	7.30E-05	0.001585286
cg27069588	19.17600454	4.659354699	4.115592346	0.000102145	0.006027463	5.250369013	1.545813311	3.396509122	0.000906299	0.009876896
cg27262852	33.15837182	7.061335293	4.695765099	1.29E-05	0.002174474	17.79324434	3.151766957	5.645482227	8.27E-08	1.10E-05
cg27398247	21.37614159	5.533394671	3.863115296	0.000247129	0.010041899	8.189276657	2.219906826	3.689018189	0.000326916	0.004664659
cg27514326	16.35336003	4.675748707	3.497484799	0.000819594	0.020574561	6.215536195	1.318304208	4.714796598	6.38E-06	0.000272472
ch.X.139786812F	-16.9331444	5.344224567	-3.168494173	0.002249639	0.036938645	-5.69520929	1.811596867	-3.143750904	0.002009285	0.017258548
ch.X.25041823R	-13.03055714	4.373954058	-2.979125287	0.003977166	0.049210355	-5.232006265	1.168461517	-4.477688132	1.61E-05	0.000543248
ch.X.397055F	-26.35381114	8.831439257	-2.984090177	0.003893571	0.048868405	-12.83372754	3.281324571	-3.911142363	0.000143947	0.002558999
ch.X.557489R	-35.80479516	7.947726955	-4.505035889	2.80E-05	0.003208762	-17.74525536	3.081515407	-5.75861322	4.96E-08	7.58E-06
